# Scalable and deep profiling of mRNA targets for individual microRNAs with chimeric eCLIP

**DOI:** 10.1101/2022.02.13.480296

**Authors:** Sergei A Manakov, Alexander A Shishkin, Brian A Yee, Kylie A Shen, Diana C Cox, Samuel S Park, Heather M Foster, Karen B Chapman, Gene W Yeo, Eric L Van Nostrand

**Affiliations:** Eclipse BioInnovations, San Diego, CA; Department of Cellular and Molecular Medicine, University of California San Diego, La Jolla, CA; Institute for Genomic Medicine, University of California San Diego, La Jolla, CA; Verna & Marrs McLean Department of Biochemistry & Molecular Biology, Baylor College of Medicine, Houston, TX.; Therapeutic Innovation Center, Baylor College of Medicine, Houston, TX

## Abstract

Our expanding knowledge of the roles small regulatory RNAs play across numerous areas of biology, coupled with the promise of RNA-targeted therapies and small RNA-based medicines, create an urgent need for tools that can accurately identify and quantify small RNA:target interactions at scale. MicroRNAs (miRNA) are a major class of small RNAs in plants and animals. The experimental capture of miRNA:mRNA interactions by ligation into chimeric RNA fragments in chimeric CrossLinking and ImmunoPrecipitation (CLIP) provides a direct readout of miRNA targets with high-throughput sequencing. Despite the power of this approach, widespread adoption of chimeric CLIP has been slow due to both methodological technical complexity as well as limited recovery of chimeric molecules (particularly beyond the most abundant miRNAs). Here we describe chimeric eCLIP, in which we integrate a chimeric ligation step into AGO2 eCLIP to enable chimeric read recovery. We show that removal of the cumbersome polyacrylamide gel and nitrocellulose membrane transfer step common to CLIP techniques can be omitted for chimeric AGO2 eCLIP to create a simplified high throughput version of the assay that maintains high signal-to-noise. With the increased yield of recovered miRNA:mRNA interactions in no-gel chimeric eCLIP, we show that simple enrichment steps using either PCR or on-bead probe capture can be added to chimeric eCLIP in order to target and enrich libraries for chimeric reads specific to one or more miRNAs of interest in both cell lines and tissue samples, resulting in 30- to 175-fold increases in recovery of chimeric reads for miRNAs of interest. We further demonstrate that the same probe-capture approach can be used to recover miRNA interactions for a targeted gene of interest, revealing both distinct miRNA targeting as well as co-targeting by several miRNAs from the same seed family. RNA-seq analysis of gene expression following miRNA overexpression confirmed miRNA-mediated repression of chimeric eCLIP-identified targets and indicated that probe-enriched chimeric eCLIP can provide additional sensitivity to detect regulated targets among genes that either contain or lack computationally predicted miRNA target sites. Thus, we believe that chimeric eCLIP will be a useful tool for quantitative profiling of miRNA targets in varied sample types at scale, and for revealing a deeper picture of regulatory networks for specific miRNAs of biological interest.

**Highlights:**

- No-gel chimeric eCLIP improves recovery of miRNA:mRNA interactions by 70-fold
- Probe- and PCR-enrichment deeply profiles mRNA targets of miRNAs of interest
- Chimeric eCLIP targets experimentally identify non-computationally predicted interactions
- Increased depth recovers ∼6 million miRNA:target chimeras in HEK293T
