## Supplemental Table 1 for "Scalable and deep profiling of mRNA targets for individual microRNAs with chimeric eCLIP"

### Sheet: Sheet1
#miRNAs removed from analysis due to false positive rRNA mapping
hsa-miR-4508 MIMAT0019045 Homo sapiens miR-4508
hsa-miR-7704 MIMAT0030019 Homo sapiens miR-7704
hsa-miR-4497 MIMAT0019032 Homo sapiens miR-4497
hsa-miR-4634 MIMAT0019691 Homo sapiens miR-4634
hsa-miR-4516 MIMAT0019053 Homo sapiens miR-4516
hsa-miR-3960 MIMAT0019337 Homo sapiens miR-3960
hsa-miR-4488 MIMAT0019022 Homo sapiens miR-4488
hsa-miR-3195 MIMAT0015079 Homo sapiens miR-3195
hsa-miR-663b MIMAT0005867 Homo sapiens miR-663b
hsa-miR-4466 MIMAT0018993 Homo sapiens miR-4466
hsa-miR-619-5p MIMAT0026622 Homo sapiens miR-619-5p
hsa-miR-10401-5p MIMAT0041633 Homo sapiens miR-10401-5p
hsa-miR-9901 MIMAT0039321 Homo sapiens miR-9901
hsa-miR-4485-3p MIMAT0019019 Homo sapiens miR-4485-3p
hsa-miR-4492 MIMAT0019027 Homo sapiens miR-4492
