## Supplemental Table 2 for "Scalable and deep profiling of mRNA targets for individual microRNAs with chimeric eCLIP"

### Sheet: 02a_cut7annot_sRNA_miRNA_wide
Symbol_miRNA	ReadCount_r1	ReadCount_r2	RPM_r1	RPM_r2	Mean_ReadCount	Mean_RPM
hsa-miR-16-5p	160652	127940	140617	140533	144296	140575
hsa-miR-20a-5p	47317	37974	41416.1	41711.9	42645.5	41564
hsa-miR-92a-3p	33487	24490	29310.8	26900.6	28988.5	28105.7
hsa-miR-25-3p	31546	25487	27611.9	27995.8	28516.5	27803.8
hsa-miR-93-5p	31145	24616	27260.9	27039	27880.5	27150
hsa-miR-7-5p	29405	25548	25737.9	28062.8	27476.5	26900.3
hsa-miR-10a-5p	30671	23800	26846	26142.7	27235.5	26494.4
hsa-let-7a-5p	30779	23447	26940.6	25755	27113	26347.8
hsa-let-7f-5p	24577	20217	21512	22207	22397	21859.5
hsa-miR-19b-3p	23981	20384	20990.3	22390.5	22182.5	21690.4
hsa-miR-148a-3p	22066	19245	19314.2	21139.3	20655.5	20226.7
hsa-miR-196a-5p	21601	17595	18907.1	19326.9	19598	19117
hsa-miR-196b-5p	20410	17049	17864.7	18727.2	18729.5	18295.9
hsa-miR-103a-3p	19324	15049	16914.1	16530.3	17186.5	16722.2
hsa-miR-221-3p	17431	12834	15257.2	14097.3	15132.5	14677.2
hsa-miR-34a-5p	12887	10247	11279.9	11255.6	11567	11267.8
hsa-miR-26b-5p	11469	9224	10038.7	10131.9	10346.5	10085.3
hsa-miR-18a-5p	10811	8521	9462.76	9359.75	9666	9411.25
hsa-miR-19a-3p	9783	8317	8562.97	9135.67	9050	8849.32
hsa-miR-218-5p	9135	7749	7995.78	8511.76	8442	8253.77
hsa-miR-191-5p	9505	7276	8319.64	7992.2	8390.5	8155.92
hsa-miR-148b-3p	9092	7344	7958.14	8066.89	8218	8012.52
hsa-miR-186-5p	9164	7285	8021.16	8002.08	8224.5	8011.62
hsa-miR-17-5p	8740	7263	7650.04	7977.92	8001.5	7813.98
hsa-miR-26a-5p	8759	6988	7666.67	7675.85	7873.5	7671.26
hsa-miR-101-3p	8139	6854	7123.99	7528.66	7496.5	7326.32
hsa-miR-30e-5p	7413	5805	6488.53	6376.4	6609	6432.46
hsa-miR-30d-5p	6939	5303	6073.64	5824.99	6121	5949.31
hsa-miR-128-3p	6669	5284	5837.31	5804.12	5976.5	5820.72
hsa-miR-454-3p	6102	4919	5341.02	5403.19	5510.5	5372.11
hsa-miR-10b-5p	5776	4659	5055.68	5117.6	5217.5	5086.64
hsa-miR-374a-5p	5352	4741	4684.55	5207.67	5046.5	4946.11
hsa-miR-15b-5p	5734	4237	5018.91	4654.06	4985.5	4836.49
hsa-miR-21-5p	4622	3929	4045.59	4315.74	4275.5	4180.67
hsa-miR-27b-3p	4756	3821	4162.88	4197.11	4288.5	4180
hsa-miR-9-5p	4403	3707	3853.9	4071.89	4055	3962.9
hsa-miR-182-5p	4419	3570	3867.91	3921.4	3994.5	3894.66
hsa-miR-30a-5p	4338	3508	3797.01	3853.3	3923	3825.16
hsa-miR-126-3p	4191	3592	3668.34	3945.57	3891.5	3806.96
hsa-miR-125a-5p	4256	3027	3725.24	3324.96	3641.5	3525.1
hsa-miR-29a-3p	3853	3269	3372.49	3590.78	3561	3481.64
hsa-let-7g-5p	3963	3045	3468.78	3344.73	3504	3406.75
hsa-miR-29c-3p	3722	3225	3257.83	3542.45	3473.5	3400.14
hsa-miR-590-3p	3520	3096	3081.02	3400.75	3308	3240.88
hsa-miR-151a-3p	3438	3007	3009.25	3302.99	3222.5	3156.12
hsa-miR-192-5p	3249	2865	2843.82	3147.01	3057	2995.41
hsa-miR-183-5p	3284	2593	2874.45	2848.24	2938.5	2861.34
hsa-miR-29b-3p	3210	2523	2809.68	2771.35	2866.5	2790.51
hsa-let-7i-5p	3094	2610	2708.15	2866.91	2852	2787.53
hsa-miR-425-5p	2980	2248	2608.37	2469.28	2614	2538.82
hsa-miR-342-3p	3010	2193	2634.62	2408.86	2601.5	2521.74
hsa-miR-30c-5p	2784	2062	2436.81	2264.97	2423	2350.89
hsa-let-7e-5p	2651	1974	2320.39	2168.31	2312.5	2244.35
hsa-miR-15a-5p	2442	1985	2137.46	2180.39	2213.5	2158.92
hsa-miR-107	2297	1789	2010.54	1965.1	2043	1987.82
hsa-miR-629-5p	2279	1788	1994.79	1964	2033.5	1979.39
hsa-miR-96-5p	2256	1700	1974.66	1867.34	1978	1921
hsa-miR-1307-5p	2034	1564	1780.34	1717.95	1799	1749.14
hsa-miR-222-3p	1982	1383	1734.83	1519.13	1682.5	1626.98
hsa-miR-125b-5p	1822	1440	1594.78	1581.74	1631	1588.26
hsa-miR-361-5p	1817	1423	1590.4	1563.07	1620	1576.74
hsa-miR-31-5p	1758	1274	1538.76	1399.4	1516	1469.08
hsa-miR-126-5p	1487	1336	1301.56	1467.51	1411.5	1384.53
hsa-let-7c-5p	1543	1241	1350.57	1363.16	1392	1356.86
hsa-miR-660-5p	1480	1243	1295.43	1365.35	1361.5	1330.39
hsa-miR-1-3p	1488	1148	1302.43	1261	1318	1281.72
hsa-miR-10a-3p	1455	1172	1273.55	1287.36	1313.5	1280.46
hsa-miR-542-3p	1348	1244	1179.89	1366.45	1296	1273.17
hsa-miR-24-3p	1470	1093	1286.68	1200.59	1281.5	1243.63
hsa-miR-99b-5p	1336	1009	1169.39	1108.32	1172.5	1138.85
hsa-miR-301a-3p	1228	979	1074.86	1075.37	1103.5	1075.11
hsa-miR-30b-5p	1200	918	1050.35	1008.36	1059	1029.35
hsa-miR-130b-3p	1116	941	976.824	1033.63	1028.5	1005.22
hsa-miR-32-5p	1161	883	1016.21	969.916	1022	993.064
hsa-miR-532-5p	1111	894	972.448	981.999	1002.5	977.223
hsa-miR-140-3p	1083	881	947.939	967.719	982	957.829
hsa-miR-598-3p	915	799	800.891	877.648	857	839.269
hsa-miR-106b-5p	936	721	819.272	791.97	828.5	805.621
hsa-miR-424-5p	921	711	806.142	780.986	816	793.564
hsa-miR-320a-3p	907	681	793.888	748.033	794	770.961
hsa-miR-374b-5p	864	683	756.251	750.23	773.5	753.24
hsa-miR-106b-3p	881	644	771.131	707.391	762.5	739.261
hsa-miR-423-5p	856	649	749.249	712.883	752.5	731.066
hsa-miR-17-3p	817	617	715.112	677.733	717	696.423
hsa-miR-23b-3p	859	569	751.874	625.008	714	688.441
hsa-miR-455-5p	721	663	631.084	728.261	692	679.673
hsa-miR-15b-3p	776	612	679.225	672.241	694	675.733
hsa-miR-339-5p	741	562	648.59	617.319	651.5	632.955
hsa-miR-194-5p	691	588	604.826	645.878	639.5	625.352
hsa-let-7b-5p	700	551	612.703	605.236	625.5	608.97
hsa-miR-9-3p	634	552	554.934	606.335	593	580.634
hsa-miR-421	637	540	557.56	593.154	588.5	575.357
hsa-miR-769-5p	668	474	584.694	520.657	571	552.676
hsa-miR-140-5p	579	527	506.793	578.874	553	542.834
hsa-miR-374a-3p	560	503	490.163	552.512	531.5	521.337
hsa-miR-30e-3p	579	474	506.793	520.657	526.5	513.725
hsa-miR-615-3p	554	436	484.911	478.917	495	481.914
hsa-miR-503-5p	558	419	488.412	460.243	488.5	474.328
hsa-miR-423-3p	530	424	463.904	465.736	477	464.82
hsa-miR-190a-5p	531	416	464.779	456.948	473.5	460.864
hsa-miR-450b-5p	527	414	461.278	454.751	470.5	458.015
hsa-miR-20a-3p	492	391	430.643	429.487	441.5	430.065
hsa-miR-146b-5p	493	390	431.518	428.389	441.5	429.953
hsa-miR-132-3p	524	353	458.652	387.747	438.5	423.2
hsa-miR-942-5p	475	375	415.763	411.912	425	413.838
hsa-miR-671-5p	484	354	423.64	388.845	419	406.243
hsa-miR-23a-3p	493	326	431.518	358.089	409.5	394.804
hsa-miR-98-5p	424	367	371.123	403.125	395.5	387.124
hsa-miR-576-5p	482	312	421.89	342.711	397	382.3
hsa-miR-1307-3p	445	328	389.504	360.286	386.5	374.895
hsa-miR-4521	458	281	400.883	308.66	369.5	354.771
hsa-miR-99a-5p	378	320	330.86	351.498	349	341.179
hsa-miR-744-5p	378	312	330.86	342.711	345	336.785
hsa-miR-324-5p	341	285	298.474	313.053	313	305.764
hsa-miR-221-5p	371	258	324.733	283.396	314.5	304.064
hsa-miR-548b-3p	307	287	268.714	315.25	297	291.982
hsa-miR-378a-5p	338	258	295.848	283.396	298	289.622
hsa-miR-30a-3p	322	264	281.844	289.986	293	285.915
hsa-miR-27a-3p	326	241	285.345	264.722	283.5	275.034
hsa-miR-181a-5p	304	238	266.088	261.427	271	263.758
hsa-miR-425-3p	288	249	252.084	273.51	268.5	262.797
hsa-miR-152-3p	306	231	267.839	253.738	268.5	260.788
hsa-miR-505-3p	298	234	260.837	257.033	266	258.935
hsa-miR-941	300	230	262.587	252.639	265	257.613
hsa-miR-484	297	227	259.961	249.344	262	254.653
hsa-miR-210-3p	290	222	253.834	243.852	256	248.843
hsa-miR-93-3p	301	211	263.462	231.769	256	247.616
hsa-miR-10b-3p	265	235	231.952	258.132	250	245.042
hsa-miR-1180-3p	308	197	269.589	216.391	252.5	242.99
hsa-miR-195-5p	270	220	236.328	241.655	245	238.992
hsa-miR-551b-3p	286	193	250.333	211.998	239.5	231.165
hsa-miR-345-5p	279	197	244.206	216.391	238	230.299
hsa-miR-197-3p	289	189	252.959	207.604	239	230.281
hsa-miR-149-5p	303	175	265.213	192.226	239	228.719
hsa-miR-187-3p	257	203	224.95	222.982	230	223.966
hsa-miR-1271-5p	267	190	233.702	208.702	228.5	221.202
hsa-miR-3613-5p	259	182	226.7	199.915	220.5	213.308
hsa-let-7d-5p	265	174	231.952	191.127	219.5	211.54
hsa-miR-22-3p	233	196	203.943	215.293	214.5	209.618
hsa-miR-301b-3p	206	192	180.31	210.899	199	195.604
hsa-miR-590-5p	228	172	199.566	188.93	200	194.248
hsa-miR-130b-5p	233	149	203.943	163.667	191	183.805
hsa-miR-361-3p	225	148	196.94	162.568	186.5	179.754
hsa-miR-25-5p	200	156	175.058	171.356	178	173.207
hsa-miR-181b-5p	197	155	172.432	170.257	176	171.345
hsa-miR-324-3p	193	147	168.931	161.47	170	165.2
hsa-miR-92b-3p	207	126	181.185	138.403	166.5	159.794
hsa-miR-577	168	154	147.049	169.159	161	158.104
hsa-miR-338-3p	185	132	161.929	144.993	158.5	153.461
hsa-miR-18a-3p	181	126	158.428	138.403	153.5	148.415
hsa-miR-500a-3p	174	131	152.3	143.895	152.5	148.098
hsa-miR-132-5p	165	127	144.423	139.501	146	141.962
hsa-let-7a-3p	143	141	125.166	154.879	142	140.023
hsa-miR-191-3p	147	132	128.668	144.993	139.5	136.83
hsa-miR-589-5p	169	112	147.924	123.025	140.5	135.474
hsa-miR-7-1-3p	159	112	139.171	123.025	135.5	131.098
hsa-miR-181a-3p	134	126	117.289	138.403	130	127.846
hsa-miR-3065-5p	159	94	139.171	103.253	126.5	121.212
hsa-miR-330-5p	153	85	133.919	93.3668	119	113.643
hsa-miR-19b-1-5p	139	92	121.665	101.056	115.5	111.361
hsa-miR-339-3p	134	94	117.289	103.253	114	110.271
hsa-miR-3200-3p	124	92	108.536	101.056	108	104.796
hsa-miR-1226-3p	124	87	108.536	95.5636	105.5	102.05
hsa-miR-497-5p	121	89	105.91	97.7605	105	101.835
hsa-miR-33a-5p	112	95	98.0325	104.351	103.5	101.192
hsa-miR-30d-3p	109	97	95.4067	106.548	103	100.977
hsa-miR-628-5p	122	85	106.785	93.3668	103.5	100.076
hsa-miR-331-3p	99	101	86.6537	110.942	100	98.7977
hsa-miR-374b-3p	114	86	99.7831	94.4652	100	97.1242
hsa-miR-296-3p	82	111	71.7738	121.926	96.5	96.8499
hsa-miR-215-5p	109	88	95.4067	96.6621	98.5	96.0344
hsa-miR-362-5p	101	94	88.4043	103.253	97.5	95.8285
hsa-miR-7974	120	77	105.035	84.5793	98.5	94.8071
hsa-miR-532-3p	106	85	92.7808	93.3668	95.5	93.0738
hsa-miR-935	108	83	94.5314	91.1699	95.5	92.8507
hsa-miR-181a-2-3p	92	95	80.5267	104.351	93.5	92.4389
hsa-miR-29c-5p	105	84	91.9055	92.2684	94.5	92.087
hsa-miR-500a-5p	102	80	89.2796	87.8746	91	88.5771
hsa-miR-222-5p	115	58	100.658	63.7091	86.5	82.1838
hsa-miR-28-3p	88	77	77.0256	84.5793	82.5	80.8024
hsa-miR-5699-3p	88	71	77.0256	77.9887	79.5	77.5071
hsa-miR-486-5p	103	59	90.1549	64.8075	81	77.4812
hsa-miR-1301-3p	79	76	69.1479	83.4809	77.5	76.3144
hsa-miR-148b-5p	84	62	73.5244	68.1028	73	70.8136
hsa-miR-301a-5p	80	63	70.0232	69.2013	71.5	69.6123
hsa-miR-16-2-3p	79	60	69.1479	65.906	69.5	67.5269
hsa-miR-340-3p	83	52	72.6491	57.1185	67.5	64.8838
hsa-miR-99b-3p	71	61	62.1456	67.0044	66	64.575
hsa-miR-548k	58	70	50.7668	76.8903	64	63.8285
hsa-miR-378a-3p	76	55	66.5221	60.4138	65.5	63.468
hsa-miR-185-5p	63	64	55.1433	70.2997	63.5	62.7215
hsa-miR-676-3p	69	57	60.395	62.6107	63	61.5029
hsa-miR-1277-3p	70	55	61.2703	60.4138	62.5	60.8421
hsa-miR-32-3p	68	54	59.5197	59.3154	61	59.4175
hsa-miR-320b	73	50	63.8962	54.9216	61.5	59.4089
hsa-miR-181c-3p	66	55	57.7692	60.4138	60.5	59.0915
hsa-miR-455-3p	65	53	56.8939	58.2169	59	57.5554
hsa-miR-629-3p	66	49	57.7692	53.8232	57.5	55.7962
hsa-miR-188-5p	69	46	60.395	50.5279	57.5	55.4614
hsa-miR-641	61	51	53.3927	56.0201	56	54.7064
hsa-miR-181d-5p	62	50	54.268	54.9216	56	54.5948
hsa-miR-556-3p	62	50	54.268	54.9216	56	54.5948
hsa-miR-340-5p	61	48	53.3927	52.7248	54.5	53.0588
hsa-miR-199b-5p	55	52	48.141	57.1185	53.5	52.6298
hsa-miR-769-3p	63	44	55.1433	48.331	53.5	51.7371
hsa-miR-652-3p	65	42	56.8939	46.1342	53.5	51.514
hsa-miR-7706	53	46	46.3904	50.5279	49.5	48.4592
hsa-miR-502-3p	60	38	52.5174	41.7404	49	47.1289
hsa-miR-31-3p	57	40	49.8916	43.9373	48.5	46.9145
hsa-miR-561-5p	55	41	48.141	45.0357	48	46.5883
hsa-miR-542-5p	53	41	46.3904	45.0357	47	45.713
hsa-miR-4677-3p	60	34	52.5174	37.3467	47	44.932
hsa-miR-196b-3p	51	41	44.6398	45.0357	46	44.8377
hsa-miR-190b-5p	47	44	41.1386	48.331	45.5	44.7348
hsa-miR-138-5p	45	44	39.3881	48.331	44.5	43.8595
hsa-miR-491-5p	48	40	42.0139	43.9373	44	42.9756
hsa-miR-296-5p	50	37	43.7645	40.642	43.5	42.2032
hsa-miR-375-3p	52	35	45.5151	38.4451	43.5	41.9801
hsa-miR-342-5p	46	39	40.2634	42.8389	42.5	41.5511
hsa-miR-30c-2-3p	51	35	44.6398	38.4451	43	41.5425
hsa-miR-1296-5p	43	41	37.6375	45.0357	42	41.3366
hsa-miR-148a-5p	54	32	47.2657	35.1498	43	41.2077
hsa-miR-652-5p	53	30	46.3904	32.953	41.5	39.6717
hsa-miR-589-3p	42	38	36.7622	41.7404	40	39.2513
hsa-miR-3615	60	23	52.5174	25.264	41.5	38.8907
hsa-miR-199a-3p	40	37	35.0116	40.642	38.5	37.8268
hsa-miR-628-3p	55	25	48.141	27.4608	40	37.8009
hsa-miR-624-5p	48	30	42.0139	32.953	39	37.4834
hsa-miR-449c-5p	40	35	35.0116	38.4451	37.5	36.7283
hsa-miR-4766-3p	46	30	40.2634	32.953	38	36.6082
hsa-miR-582-3p	32	41	28.0093	45.0357	36.5	36.5225
hsa-miR-219a-5p	39	35	34.1363	38.4451	37	36.2907
hsa-miR-26a-2-3p	35	37	30.6352	40.642	36	35.6386
hsa-miR-505-5p	40	32	35.0116	35.1498	36	35.0807
hsa-miR-365a-3p	45	28	39.3881	30.7561	36.5	35.0721
hsa-miR-548e-3p	45	27	39.3881	29.6577	36	34.5229
hsa-miR-141-3p	37	33	32.3857	36.2483	35	34.317
hsa-miR-20b-5p	33	33	28.8846	36.2483	33	32.5665
hsa-miR-627-5p	34	32	29.7599	35.1498	33	32.4549
hsa-miR-7976	35	31	30.6352	34.0514	33	32.3433
hsa-miR-551a	35	30	30.6352	32.953	32.5	31.7941
hsa-miR-3662	30	33	26.2587	36.2483	31.5	31.2535
hsa-miR-200c-3p	41	24	35.8869	26.3624	32.5	31.1246
hsa-miR-34a-3p	31	31	27.134	34.0514	31	30.5927
hsa-miR-3065-3p	35	26	30.6352	28.5593	30.5	29.5972
hsa-miR-3173-5p	35	23	30.6352	25.264	29	27.9496
hsa-miR-561-3p	31	25	27.134	27.4608	28	27.2974
hsa-miR-186-3p	31	24	27.134	26.3624	27.5	26.7482
hsa-let-7f-2-3p	29	25	25.3834	27.4608	27	26.4221
hsa-miR-1305	40	16	35.0116	17.5749	28	26.2933
hsa-miR-1306-5p	36	19	31.5105	20.8702	27.5	26.1903
hsa-miR-3157-5p	36	19	31.5105	20.8702	27.5	26.1903
hsa-miR-30c-1-3p	23	29	20.1317	31.8545	26	25.9931
hsa-miR-21-3p	20	31	17.5058	34.0514	25.5	25.7786
hsa-miR-362-3p	29	23	25.3834	25.264	26	25.3237
hsa-miR-151a-5p	32	20	28.0093	21.9687	26	24.989
hsa-miR-28-5p	32	20	28.0093	21.9687	26	24.989
hsa-miR-1843	30	21	26.2587	23.0671	25.5	24.6629
hsa-miR-2110	25	24	21.8823	26.3624	24.5	24.1224
hsa-miR-129-5p	24	24	21.007	26.3624	24	23.6847
hsa-miR-550a-3p	30	19	26.2587	20.8702	24.5	23.5645
hsa-miR-671-3p	30	18	26.2587	19.7718	24	23.0153
hsa-miR-708-3p	28	19	24.5081	20.8702	23.5	22.6891
hsa-miR-181c-5p	29	18	25.3834	19.7718	23.5	22.5776
hsa-miR-582-5p	28	18	24.5081	19.7718	23	22.1399
hsa-miR-1287-5p	20	24	17.5058	26.3624	22	21.9341
hsa-miR-450a-5p	30	16	26.2587	17.5749	23	21.9168
hsa-miR-92a-1-5p	31	14	27.134	15.3781	22.5	21.256
hsa-miR-5583-3p	17	25	14.8799	27.4608	21	21.1703
hsa-miR-1262	29	15	25.3834	16.4765	22	20.93
hsa-miR-450a-1-3p	25	18	21.8823	19.7718	21.5	20.827
hsa-miR-548l	20	20	17.5058	21.9687	20	19.7372
hsa-miR-95-3p	20	20	17.5058	21.9687	20	19.7372
hsa-miR-124-3p	16	23	14.0047	25.264	19.5	19.6343
hsa-miR-5001-3p	17	22	14.8799	24.1655	19.5	19.5227
hsa-miR-6844	23	17	20.1317	18.6734	20	19.4025
hsa-miR-146a-5p	19	20	16.6305	21.9687	19.5	19.2996
hsa-miR-877-5p	24	16	21.007	17.5749	20	19.2909
hsa-miR-5699-5p	18	20	15.7552	21.9687	19	18.862
hsa-miR-26b-3p	19	19	16.6305	20.8702	19	18.7504
hsa-miR-3115	24	15	21.007	16.4765	19.5	18.7417
hsa-miR-192-3p	27	12	23.6328	13.1812	19.5	18.407
hsa-miR-34c-5p	23	14	20.1317	15.3781	18.5	17.7549
hsa-miR-6747-3p	23	14	20.1317	15.3781	18.5	17.7549
hsa-miR-182-3p	18	16	15.7552	17.5749	17	16.6651
hsa-miR-99a-3p	19	15	16.6305	16.4765	17	16.5535
hsa-miR-1278	16	17	14.0046	18.6734	16.5	16.339
hsa-miR-4467	21	13	18.3811	14.2796	17	16.3303
hsa-miR-135b-5p	17	16	14.8799	17.5749	16.5	16.2274
hsa-miR-125b-2-3p	22	12	19.2564	13.1812	17	16.2188
hsa-miR-137-3p	5	25	4.3765	27.4608	15	15.9186
hsa-miR-1306-3p	15	17	13.1294	18.6734	16	15.9014
hsa-miR-3684	20	13	17.5058	14.2796	16.5	15.8927
hsa-miR-503-3p	20	13	17.5058	14.2796	16.5	15.8927
hsa-miR-181b-3p	16	16	14.0046	17.5749	16	15.7897
hsa-miR-16-1-3p	18	14	15.7552	15.3781	16	15.5666
hsa-miR-580-3p	18	14	15.7552	15.3781	16	15.5666
hsa-miR-9903	18	14	15.7552	15.3781	16	15.5666
hsa-miR-1250-5p	10	20	8.7529	21.9687	15	15.3608
hsa-miR-33b-5p	14	16	12.2541	17.5749	15	14.9145
hsa-miR-135a-5p	5	23	4.3765	25.264	14	14.8202
hsa-miR-3136-5p	17	13	14.8799	14.2796	15	14.5798
hsa-miR-6720-5p	18	12	15.7552	13.1812	15	14.4682
hsa-miR-330-3p	16	13	14.0046	14.2796	14.5	14.1421
hsa-miR-1295a	17	12	14.8799	13.1812	14.5	14.0305
hsa-miR-125a-3p	15	13	13.1294	14.2796	14	13.7045
hsa-miR-183-3p	20	9	17.5058	9.8859	14.5	13.6959
hsa-miR-643	11	16	9.6282	17.5749	13.5	13.6015
hsa-miR-651-5p	12	15	10.5035	16.4765	13.5	13.49
hsa-miR-3657	13	14	11.3788	15.3781	13.5	13.3785
hsa-miR-196a-1-3p	18	10	15.7552	10.9843	14	13.3697
hsa-miR-3176	9	17	7.8776	18.6734	13	13.2755
hsa-miR-501-5p	14	13	12.2541	14.2796	13.5	13.2668
hsa-miR-29a-5p	12	14	10.5035	15.3781	13	12.9408
hsa-let-7c-3p	13	13	11.3788	14.2796	13	12.8292
hsa-miR-3144-3p	13	13	11.3788	14.2796	13	12.8292
hsa-miR-106a-5p	17	9	14.8799	9.8859	13	12.3829
hsa-miR-760	17	9	14.8799	9.8859	13	12.3829
hsa-miR-2355-3p	11	13	9.6282	14.2796	12	11.9539
hsa-miR-766-5p	12	12	10.5035	13.1812	12	11.8423
hsa-miR-545-3p	17	8	14.8799	8.7875	12.5	11.8337
hsa-miR-328-3p	13	11	11.3788	12.0828	12	11.7308
hsa-miR-2277-5p	11	12	9.6282	13.1812	11.5	11.4047
hsa-miR-3928-3p	17	7	14.8799	7.689	12	11.2844
hsa-miR-937-3p	14	9	12.2541	9.8859	11.5	11.07
hsa-miR-3679-5p	16	7	14.0046	7.689	11.5	10.8468
hsa-miR-424-3p	17	6	14.8799	6.5906	11.5	10.7353
hsa-miR-483-3p	17	6	14.8799	6.5906	11.5	10.7353
hsa-miR-1252-5p	8	13	7.0023	14.2796	10.5	10.641
hsa-miR-3140-3p	13	9	11.3788	9.8859	11	10.6323
hsa-miR-22-5p	14	8	12.2541	8.7875	11	10.5208
hsa-miR-26a-1-3p	19	4	16.6305	4.3937	11.5	10.5121
hsa-miR-23b-5p	10	11	8.7529	12.0828	10.5	10.4178
hsa-miR-30b-3p	10	11	8.7529	12.0828	10.5	10.4178
hsa-miR-570-3p	10	11	8.7529	12.0828	10.5	10.4178
hsa-miR-196a-3p	15	7	13.1294	7.689	11	10.4092
hsa-miR-3605-3p	15	7	13.1294	7.689	11	10.4092
hsa-miR-92b-5p	12	9	10.5035	9.8859	10.5	10.1947
hsa-miR-501-3p	17	5	14.8799	5.4922	11	10.186
hsa-miR-1284	13	8	11.3788	8.7875	10.5	10.0831
hsa-miR-212-3p	13	8	11.3788	8.7875	10.5	10.0831
hsa-miR-185-3p	9	11	7.8776	12.0828	10	9.9802
hsa-miR-29b-2-5p	9	11	7.8776	12.0828	10	9.9802
hsa-miR-585-3p	14	7	12.2541	7.689	10.5	9.97155
hsa-miR-147b-3p	10	10	8.7529	10.9843	10	9.8686
hsa-miR-3691-5p	11	8	9.6282	8.7875	9.5	9.20785
hsa-miR-9985	11	8	9.6282	8.7875	9.5	9.20785
hsa-miR-3187-3p	12	7	10.5035	7.689	9.5	9.09625
hsa-miR-10523-5p	13	6	11.3788	6.5906	9.5	8.9847
hsa-miR-1468-5p	13	6	11.3788	6.5906	9.5	8.9847
hsa-miR-3143	6	11	5.2517	12.0828	8.5	8.66725
hsa-miR-3158-3p	11	7	9.6282	7.689	9	8.6586
hsa-miR-133a-3p	12	6	10.5035	6.5906	9	8.54705
hsa-miR-2278	12	6	10.5035	6.5906	9	8.54705
hsa-miR-15a-3p	13	5	11.3788	5.4922	9	8.4355
hsa-miR-345-3p	14	4	12.2541	4.3937	9	8.3239
hsa-miR-331-5p	10	7	8.7529	7.689	8.5	8.22095
hsa-let-7i-3p	6	10	5.2517	10.9843	8	8.118
hsa-miR-664a-5p	6	10	5.2517	10.9843	8	8.118
hsa-miR-767-5p	6	10	5.2517	10.9843	8	8.118
hsa-miR-579-3p	11	6	9.6282	6.5906	8.5	8.1094
hsa-miR-320d	7	9	6.1271	9.8859	8	8.0065
hsa-miR-19a-5p	7	9	6.127	9.8859	8	8.00645
hsa-miR-216a-5p	7	9	6.127	9.8859	8	8.00645
hsa-miR-153-3p	8	8	7.0023	8.7875	8	7.8949
hsa-miR-193b-3p	8	8	7.0023	8.7875	8	7.8949
hsa-miR-27b-5p	8	8	7.0023	8.7875	8	7.8949
hsa-miR-29b-1-5p	8	8	7.0023	8.7875	8	7.8949
hsa-miR-1277-5p	4	11	3.5012	12.0828	7.5	7.792
hsa-miR-3127-5p	9	7	7.8776	7.689	8	7.7833
hsa-miR-326	9	7	7.8776	7.689	8	7.7833
hsa-miR-4677-5p	9	7	7.8776	7.689	8	7.7833
hsa-miR-499a-5p	9	7	7.8776	7.689	8	7.7833
hsa-miR-615-5p	10	6	8.7529	6.5906	8	7.67175
hsa-miR-574-3p	15	2	13.1294	2.1969	8.5	7.66315
hsa-miR-3688-3p	6	9	5.2518	9.8859	7.5	7.56885
hsa-miR-653-3p	7	8	6.127	8.7875	7.5	7.45725
hsa-miR-744-3p	7	8	6.127	8.7875	7.5	7.45725
hsa-miR-4742-3p	9	6	7.8776	6.5906	7.5	7.2341
hsa-miR-548y	9	6	7.8776	6.5906	7.5	7.2341
hsa-miR-217-5p	5	9	4.3765	9.8859	7	7.1312
hsa-miR-489-3p	5	9	4.3765	9.8859	7	7.1312
hsa-miR-5682	5	9	4.3765	9.8859	7	7.1312
hsa-miR-194-3p	10	5	8.7529	5.4922	7.5	7.12255
hsa-miR-5582-3p	6	8	5.2517	8.7875	7	7.0196
hsa-miR-664a-3p	6	8	5.2517	8.7875	7	7.0196
hsa-miR-1179	7	7	6.127	7.689	7	6.908
hsa-miR-105-5p	8	6	7.0023	6.5906	7	6.79645
hsa-miR-627-3p	8	6	7.0023	6.5906	7	6.79645
hsa-miR-4474-3p	4	9	3.5012	9.8859	6.5	6.69355
hsa-miR-450a-2-3p	9	5	7.8776	5.4922	7	6.6849
hsa-miR-625-5p	9	5	7.8776	5.4922	7	6.6849
hsa-miR-676-5p	9	5	7.8776	5.4922	7	6.6849
hsa-miR-101-5p	5	8	4.3765	8.7875	6.5	6.582
hsa-miR-128-1-5p	10	4	8.7529	4.3937	7	6.5733
hsa-miR-4504	10	4	8.7529	4.3937	7	6.5733
hsa-miR-5094	10	4	8.7529	4.3937	7	6.5733
hsa-miR-642a-3p	10	4	8.7529	4.3937	7	6.5733
hsa-miR-193a-5p	6	7	5.2517	7.689	6.5	6.47035
hsa-miR-4652-5p	6	7	5.2517	7.689	6.5	6.47035
hsa-miR-500b-3p	7	6	6.127	6.5906	6.5	6.3588
hsa-miR-143-3p	8	5	7.0023	5.4922	6.5	6.24725
hsa-miR-212-5p	8	5	7.0023	5.4922	6.5	6.24725
hsa-miR-3140-5p	9	4	7.8776	4.3937	6.5	6.13565
hsa-miR-3912-3p	9	4	7.8776	4.3937	6.5	6.13565
hsa-miR-320c	5	7	4.3765	7.689	6	6.03275
hsa-miR-5697	5	7	4.3765	7.689	6	6.03275
hsa-miR-5690	10	3	8.7529	3.2953	6.5	6.0241
hsa-miR-1276	6	6	5.2517	6.5906	6	5.92115
hsa-miR-3145-3p	6	6	5.2517	6.5906	6	5.92115
hsa-miR-624-3p	7	5	6.127	5.4922	6	5.8096
hsa-miR-193b-5p	12	1	10.5035	1.0984	6.5	5.80095
hsa-miR-548ag	8	4	7.0023	4.3937	6	5.698
hsa-miR-6780b-3p	8	4	7.0023	4.3937	6	5.698
hsa-miR-1537-3p	5	6	4.3765	6.5906	5.5	5.48355
hsa-miR-18b-5p	5	6	4.3765	6.5906	5.5	5.48355
hsa-miR-4326	5	6	4.3765	6.5906	5.5	5.48355
hsa-miR-6818-3p	5	6	4.3765	6.5906	5.5	5.48355
hsa-miR-1292-5p	6	5	5.2517	5.4922	5.5	5.37195
hsa-miR-181b-2-3p	6	5	5.2517	5.4922	5.5	5.37195
hsa-miR-195-3p	7	4	6.127	4.3937	5.5	5.26035
hsa-miR-3174	7	4	6.127	4.3937	5.5	5.26035
hsa-miR-766-3p	7	4	6.127	4.3937	5.5	5.26035
hsa-miR-4775	3	7	2.6259	7.689	5	5.15745
hsa-miR-219b-5p	8	3	7.0023	3.2953	5.5	5.1488
hsa-miR-3064-5p	8	3	7.0023	3.2953	5.5	5.1488
hsa-miR-10395-3p	4	6	3.5012	6.5906	5	5.0459
hsa-miR-200a-3p	4	6	3.5012	6.5906	5	5.0459
hsa-miR-3611	4	6	3.5012	6.5906	5	5.0459
hsa-miR-573	4	6	3.5012	6.5906	5	5.0459
hsa-miR-203a-3p	5	5	4.3765	5.4922	5	4.93435
hsa-miR-3074-3p	5	5	4.3765	5.4922	5	4.93435
hsa-miR-3691-3p	5	5	4.3765	5.4922	5	4.93435
hsa-miR-3909	5	5	4.3765	5.4922	5	4.93435
hsa-miR-4458	5	5	4.3765	5.4922	5	4.93435
hsa-miR-550a-5p	5	5	4.3765	5.4922	5	4.93435
hsa-miR-625-3p	5	5	4.3765	5.4922	5	4.93435
hsa-miR-1291	6	4	5.2517	4.3937	5	4.8227
hsa-miR-147b-5p	6	4	5.2517	4.3937	5	4.8227
hsa-miR-27a-5p	6	4	5.2517	4.3937	5	4.8227
hsa-miR-3131	6	4	5.2517	4.3937	5	4.8227
hsa-miR-3911	6	4	5.2517	4.3937	5	4.8227
hsa-miR-592	6	4	5.2517	4.3937	5	4.8227
hsa-miR-597-3p	6	4	5.2517	4.3937	5	4.8227
hsa-miR-556-5p	2	7	1.7506	7.689	4.5	4.7198
hsa-miR-1293	7	3	6.127	3.2953	5	4.71115
hsa-miR-301b-5p	7	3	6.127	3.2953	5	4.71115
hsa-miR-346	7	3	6.127	3.2953	5	4.71115
hsa-miR-5000-3p	7	3	6.127	3.2953	5	4.71115
hsa-miR-659-5p	7	3	6.127	3.2953	5	4.71115
hsa-miR-6873-3p	7	3	6.127	3.2953	5	4.71115
hsa-miR-664b-3p	3	6	2.6259	6.5906	4.5	4.60825
hsa-let-7g-3p	8	2	7.0023	2.1969	5	4.5996
hsa-miR-1296-3p	8	2	7.0023	2.1969	5	4.5996
hsa-miR-4778-3p	8	2	7.0023	2.1969	5	4.5996
hsa-miR-502-5p	4	5	3.5012	5.4922	4.5	4.4967
hsa-miR-586	4	5	3.5012	5.4922	4.5	4.4967
hsa-miR-6868-3p	4	5	3.5012	5.4922	4.5	4.4967
hsa-let-7e-3p	5	4	4.3765	4.3937	4.5	4.3851
hsa-miR-4742-5p	5	4	4.3765	4.3937	4.5	4.3851
hsa-miR-3130-5p	6	3	5.2518	3.2953	4.5	4.27355
hsa-miR-3179	6	3	5.2517	3.2953	4.5	4.2735
hsa-miR-3613-3p	6	3	5.2517	3.2953	4.5	4.2735
hsa-miR-6857-3p	6	3	5.2517	3.2953	4.5	4.2735
hsa-miR-4761-3p	2	6	1.7506	6.5906	4	4.1706
hsa-miR-3138	7	2	6.127	2.1969	4.5	4.16195
hsa-miR-4659a-3p	3	5	2.6259	5.4922	4	4.05905
hsa-miR-4473	8	1	7.0023	1.0984	4.5	4.05035
hsa-miR-204-5p	4	4	3.5012	4.3937	4	3.94745
hsa-miR-33b-3p	4	4	3.5012	4.3937	4	3.94745
hsa-miR-4511	4	4	3.5012	4.3937	4	3.94745
hsa-miR-4746-5p	4	4	3.5012	4.3937	4	3.94745
hsa-miR-1248	5	3	4.3765	3.2953	4	3.8359
hsa-miR-4254	5	3	4.3765	3.2953	4	3.8359
hsa-miR-4517	5	3	4.3765	3.2953	4	3.8359
hsa-miR-4753-3p	5	3	4.3765	3.2953	4	3.8359
hsa-miR-5009-5p	5	3	4.3765	3.2953	4	3.8359
hsa-miR-6720-3p	5	3	4.3765	3.2953	4	3.8359
hsa-let-7d-3p	1	6	0.8753	6.5906	3.5	3.73295
hsa-miR-219a-1-3p	1	6	0.8753	6.5906	3.5	3.73295
hsa-miR-4664-5p	6	2	5.2517	2.1969	4	3.7243
hsa-miR-4676-3p	6	2	5.2517	2.1969	4	3.7243
hsa-miR-4804-5p	6	2	5.2517	2.1969	4	3.7243
hsa-miR-2355-5p	2	5	1.7506	5.4922	3.5	3.6214
hsa-miR-96-3p	2	5	1.7506	5.4922	3.5	3.6214
hsa-miR-98-3p	2	5	1.7506	5.4922	3.5	3.6214
hsa-miR-1255a	7	1	6.127	1.0984	4	3.6127
hsa-miR-1266-5p	7	1	6.127	1.0984	4	3.6127
hsa-miR-6516-3p	7	1	6.127	1.0984	4	3.6127
hsa-miR-1286	3	4	2.6259	4.3937	3.5	3.5098
hsa-miR-215-3p	3	4	2.6259	4.3937	3.5	3.5098
hsa-miR-551b-5p	3	4	2.6259	4.3937	3.5	3.5098
hsa-miR-1243	4	3	3.5012	3.2953	3.5	3.39825
hsa-miR-548d-3p	4	3	3.5012	3.2953	3.5	3.39825
hsa-miR-618	4	3	3.5012	3.2953	3.5	3.39825
hsa-miR-6505-5p	4	3	3.5012	3.2953	3.5	3.39825
hsa-miR-6755-3p	4	3	3.5012	3.2953	3.5	3.39825
hsa-miR-10397-5p	5	2	4.3765	2.1969	3.5	3.2867
hsa-miR-224-5p	5	2	4.3765	2.1969	3.5	3.2867
hsa-miR-3943	5	2	4.3765	2.1969	3.5	3.2867
hsa-miR-4652-3p	5	2	4.3765	2.1969	3.5	3.2867
hsa-miR-1304-5p	1	5	0.8753	5.4922	3	3.18375
hsa-miR-130a-3p	1	5	0.8753	5.4922	3	3.18375
hsa-miR-3913-5p	6	1	5.2517	1.0984	3.5	3.17505
hsa-miR-660-3p	6	1	5.2517	1.0984	3.5	3.17505
hsa-miR-1537-5p	2	4	1.7506	4.3937	3	3.07215
hsa-miR-491-3p	2	4	1.7506	4.3937	3	3.07215
hsa-miR-6733-5p	2	4	1.7506	4.3937	3	3.07215
hsa-miR-6758-3p	2	4	1.7506	4.3937	3	3.07215
hsa-miR-6866-3p	2	4	1.7506	4.3937	3	3.07215
hsa-miR-142-5p	3	3	2.6259	3.2953	3	2.9606
hsa-miR-151b	3	3	2.6259	3.2953	3	2.9606
hsa-miR-2116-3p	3	3	2.6259	3.2953	3	2.9606
hsa-miR-2277-3p	3	3	2.6259	3.2953	3	2.9606
hsa-miR-454-5p	3	3	2.6259	3.2953	3	2.9606
hsa-miR-4762-3p	3	3	2.6259	3.2953	3	2.9606
hsa-miR-6803-3p	3	3	2.6259	3.2953	3	2.9606
hsa-miR-219b-3p	4	2	3.5012	2.1969	3	2.84905
hsa-miR-3616-3p	4	2	3.5012	2.1969	3	2.84905
hsa-miR-3620-3p	4	2	3.5012	2.1969	3	2.84905
hsa-miR-579-5p	4	2	3.5012	2.1969	3	2.84905
hsa-miR-6783-5p	4	2	3.5012	2.1969	3	2.84905
hsa-miR-874-3p	4	2	3.5012	2.1969	3	2.84905
hsa-miR-3146	5	1	4.3765	1.0984	3	2.73745
hsa-miR-4741	1	4	0.8753	4.3937	2.5	2.6345
hsa-miR-4787-3p	1	4	0.8753	4.3937	2.5	2.6345
hsa-miR-548e-5p	1	4	0.8753	4.3937	2.5	2.6345
hsa-miR-6764-5p	1	4	0.8753	4.3937	2.5	2.6345
hsa-miR-6882-5p	1	4	0.8753	4.3937	2.5	2.6345
hsa-miR-1236-3p	2	3	1.7506	3.2953	2.5	2.52295
hsa-miR-1257	2	3	1.7506	3.2953	2.5	2.52295
hsa-miR-141-5p	2	3	1.7506	3.2953	2.5	2.52295
hsa-miR-2116-5p	2	3	1.7506	3.2953	2.5	2.52295
hsa-miR-3128	2	3	1.7506	3.2953	2.5	2.52295
hsa-miR-365b-3p	2	3	1.7506	3.2953	2.5	2.52295
hsa-miR-5584-5p	2	3	1.7506	3.2953	2.5	2.52295
hsa-miR-874-5p	2	3	1.7506	3.2953	2.5	2.52295
hsa-miR-100-5p	3	2	2.6259	2.1969	2.5	2.4114
hsa-miR-3116	3	2	2.6259	2.1969	2.5	2.4114
hsa-miR-3139	3	2	2.6259	2.1969	2.5	2.4114
hsa-miR-488-3p	3	2	2.6259	2.1969	2.5	2.4114
hsa-miR-581	3	2	2.6259	2.1969	2.5	2.4114
hsa-miR-597-5p	3	2	2.6259	2.1969	2.5	2.4114
hsa-miR-6505-3p	3	2	2.6259	2.1969	2.5	2.4114
hsa-miR-101-2-5p	4	1	3.5012	1.0984	2.5	2.2998
hsa-miR-3124-5p	4	1	3.5012	1.0984	2.5	2.2998
hsa-miR-4501	4	1	3.5012	1.0984	2.5	2.2998
hsa-miR-1249-3p	1	3	0.8753	3.2953	2	2.0853
hsa-miR-1258	1	3	0.8753	3.2953	2	2.0853
hsa-miR-335-5p	1	3	0.8753	3.2953	2	2.0853
hsa-miR-3942-5p	1	3	0.8753	3.2953	2	2.0853
hsa-miR-449b-5p	1	3	0.8753	3.2953	2	2.0853
hsa-miR-548as-3p	1	3	0.8753	3.2953	2	2.0853
hsa-miR-150-5p	2	2	1.7506	2.1969	2	1.97375
hsa-miR-218-1-3p	2	2	1.7506	2.1969	2	1.97375
hsa-miR-3150a-5p	2	2	1.7506	2.1969	2	1.97375
hsa-miR-3157-3p	2	2	1.7506	2.1969	2	1.97375
hsa-miR-34b-3p	2	2	1.7506	2.1969	2	1.97375
hsa-miR-3660	2	2	1.7506	2.1969	2	1.97375
hsa-miR-3913-3p	2	2	1.7506	2.1969	2	1.97375
hsa-miR-3940-3p	2	2	1.7506	2.1969	2	1.97375
hsa-miR-449a	2	2	1.7506	2.1969	2	1.97375
hsa-miR-4661-5p	2	2	1.7506	2.1969	2	1.97375
hsa-miR-4781-3p	2	2	1.7506	2.1969	2	1.97375
hsa-miR-4783-3p	2	2	1.7506	2.1969	2	1.97375
hsa-miR-511-5p	2	2	1.7506	2.1969	2	1.97375
hsa-miR-636	2	2	1.7506	2.1969	2	1.97375
hsa-miR-6514-3p	2	2	1.7506	2.1969	2	1.97375
hsa-miR-6514-5p	2	2	1.7506	2.1969	2	1.97375
hsa-miR-7851-3p	2	2	1.7506	2.1969	2	1.97375
hsa-miR-939-3p	2	2	1.7506	2.1969	2	1.97375
hsa-miR-943	2	2	1.7506	2.1969	2	1.97375
hsa-miR-1252-3p	3	1	2.6259	1.0984	2	1.86215
hsa-miR-1288-3p	3	1	2.6259	1.0984	2	1.86215
hsa-miR-138-2-3p	3	1	2.6259	1.0984	2	1.86215
hsa-miR-3126-3p	3	1	2.6259	1.0984	2	1.86215
hsa-miR-3149	3	1	2.6259	1.0984	2	1.86215
hsa-miR-374c-5p	3	1	2.6259	1.0984	2	1.86215
hsa-miR-4523	3	1	2.6259	1.0984	2	1.86215
hsa-miR-4778-5p	3	1	2.6259	1.0984	2	1.86215
hsa-miR-497-3p	3	1	2.6259	1.0984	2	1.86215
hsa-miR-6516-5p	3	1	2.6259	1.0984	2	1.86215
hsa-miR-6783-3p	3	1	2.6259	1.0984	2	1.86215
hsa-miR-6812-3p	3	1	2.6259	1.0984	2	1.86215
hsa-miR-891a-5p	3	1	2.6259	1.0984	2	1.86215
hsa-miR-942-3p	3	1	2.6259	1.0984	2	1.86215
hsa-miR-34b-5p	1	2	0.8753	2.1969	1.5	1.5361
hsa-miR-4484	1	2	0.8753	2.1969	1.5	1.5361
hsa-miR-4795-3p	1	2	0.8753	2.1969	1.5	1.5361
hsa-miR-5009-3p	1	2	0.8753	2.1969	1.5	1.5361
hsa-miR-605-5p	1	2	0.8753	2.1969	1.5	1.5361
hsa-miR-6741-3p	1	2	0.8753	2.1969	1.5	1.5361
hsa-miR-6802-3p	1	2	0.8753	2.1969	1.5	1.5361
hsa-miR-6885-3p	1	2	0.8753	2.1969	1.5	1.5361
hsa-miR-12135	2	1	1.7506	1.0984	1.5	1.4245
hsa-miR-1229-3p	2	1	1.7506	1.0984	1.5	1.4245
hsa-miR-184	2	1	1.7506	1.0984	1.5	1.4245
hsa-miR-187-5p	2	1	1.7506	1.0984	1.5	1.4245
hsa-miR-190a-3p	2	1	1.7506	1.0984	1.5	1.4245
hsa-miR-199a-5p	2	1	1.7506	1.0984	1.5	1.4245
hsa-miR-3129-5p	2	1	1.7506	1.0984	1.5	1.4245
hsa-miR-3677-5p	2	1	1.7506	1.0984	1.5	1.4245
hsa-miR-3680-5p	2	1	1.7506	1.0984	1.5	1.4245
hsa-miR-3938	2	1	1.7506	1.0984	1.5	1.4245
hsa-miR-3944-3p	2	1	1.7506	1.0984	1.5	1.4245
hsa-miR-429	2	1	1.7506	1.0984	1.5	1.4245
hsa-miR-4660	2	1	1.7506	1.0984	1.5	1.4245
hsa-miR-4791	2	1	1.7506	1.0984	1.5	1.4245
hsa-miR-483-5p	2	1	1.7506	1.0984	1.5	1.4245
hsa-miR-5010-3p	2	1	1.7506	1.0984	1.5	1.4245
hsa-miR-548ar-3p	2	1	1.7506	1.0984	1.5	1.4245
hsa-miR-548t-5p	2	1	1.7506	1.0984	1.5	1.4245
hsa-miR-6730-5p	2	1	1.7506	1.0984	1.5	1.4245
hsa-miR-6739-3p	2	1	1.7506	1.0984	1.5	1.4245
hsa-miR-6740-3p	2	1	1.7506	1.0984	1.5	1.4245
hsa-miR-6807-5p	2	1	1.7506	1.0984	1.5	1.4245
hsa-miR-708-5p	2	1	1.7506	1.0984	1.5	1.4245
hsa-miR-7114-5p	2	1	1.7506	1.0984	1.5	1.4245
hsa-miR-10399-3p	1	1	0.8753	1.0984	1	0.98685
hsa-miR-1269a	1	1	0.8753	1.0984	1	0.98685
hsa-miR-129-2-3p	1	1	0.8753	1.0984	1	0.98685
hsa-miR-1914-5p	1	1	0.8753	1.0984	1	0.98685
hsa-miR-193a-3p	1	1	0.8753	1.0984	1	0.98685
hsa-miR-202-5p	1	1	0.8753	1.0984	1	0.98685
hsa-miR-210-5p	1	1	0.8753	1.0984	1	0.98685
hsa-miR-2114-5p	1	1	0.8753	1.0984	1	0.98685
hsa-miR-2276-3p	1	1	0.8753	1.0984	1	0.98685
hsa-miR-3192-5p	1	1	0.8753	1.0984	1	0.98685
hsa-miR-3198	1	1	0.8753	1.0984	1	0.98685
hsa-miR-3616-5p	1	1	0.8753	1.0984	1	0.98685
hsa-miR-365a-5p	1	1	0.8753	1.0984	1	0.98685
hsa-miR-3661	1	1	0.8753	1.0984	1	0.98685
hsa-miR-3663-5p	1	1	0.8753	1.0984	1	0.98685
hsa-miR-3941	1	1	0.8753	1.0984	1	0.98685
hsa-miR-3942-3p	1	1	0.8753	1.0984	1	0.98685
hsa-miR-4457	1	1	0.8753	1.0984	1	0.98685
hsa-miR-4639-5p	1	1	0.8753	1.0984	1	0.98685
hsa-miR-4726-5p	1	1	0.8753	1.0984	1	0.98685
hsa-miR-4733-5p	1	1	0.8753	1.0984	1	0.98685
hsa-miR-4761-5p	1	1	0.8753	1.0984	1	0.98685
hsa-miR-4793-3p	1	1	0.8753	1.0984	1	0.98685
hsa-miR-486-3p	1	1	0.8753	1.0984	1	0.98685
hsa-miR-504-5p	1	1	0.8753	1.0984	1	0.98685
hsa-miR-515-5p	1	1	0.8753	1.0984	1	0.98685
hsa-miR-545-5p	1	1	0.8753	1.0984	1	0.98685
hsa-miR-5586-5p	1	1	0.8753	1.0984	1	0.98685
hsa-miR-6770-3p	1	1	0.8753	1.0984	1	0.98685
hsa-miR-6807-3p	1	1	0.8753	1.0984	1	0.98685
hsa-miR-6874-3p	1	1	0.8753	1.0984	1	0.98685
hsa-miR-6895-3p	1	1	0.8753	1.0984	1	0.98685
hsa-miR-7112-5p	1	1	0.8753	1.0984	1	0.98685
hsa-miR-876-5p	1	1	0.8753	1.0984	1	0.98685
hsa-miR-939-5p	1	1	0.8753	1.0984	1	0.98685
hsa-miR-940	1	1	0.8753	1.0984	1	0.98685
hsa-let-7b-3p	NA	2	NA	2.1969	NA	NA
hsa-let-7f-1-3p	1	NA	0.8753	NA	NA	NA
hsa-miR-10399-5p	1	NA	0.8753	NA	NA	NA
hsa-miR-103a-2-5p	3	NA	2.6259	NA	NA	NA
hsa-miR-10525-3p	3	NA	2.6259	NA	NA	NA
hsa-miR-122-5p	3	NA	2.6259	NA	NA	NA
hsa-miR-1224-3p	1	NA	0.8753	NA	NA	NA
hsa-miR-1224-5p	NA	1	NA	1.0984	NA	NA
hsa-miR-1227-3p	1	NA	0.8753	NA	NA	NA
hsa-miR-1237-3p	3	NA	2.6259	NA	NA	NA
hsa-miR-124-5p	2	NA	1.7506	NA	NA	NA
hsa-miR-1247-3p	NA	1	NA	1.0984	NA	NA
hsa-miR-1247-5p	2	NA	1.7506	NA	NA	NA
hsa-miR-1269b	NA	1	NA	1.0984	NA	NA
hsa-miR-1272	2	NA	1.7506	NA	NA	NA
hsa-miR-1288-5p	NA	1	NA	1.0984	NA	NA
hsa-miR-1294	NA	1	NA	1.0984	NA	NA
hsa-miR-138-1-3p	1	NA	0.8753	NA	NA	NA
hsa-miR-139-3p	2	NA	1.7506	NA	NA	NA
hsa-miR-139-5p	10	NA	8.7529	NA	NA	NA
hsa-miR-142-3p	2	NA	1.7506	NA	NA	NA
hsa-miR-144-5p	NA	2	NA	2.1969	NA	NA
hsa-miR-1468-3p	1	NA	0.8753	NA	NA	NA
hsa-miR-149-3p	NA	1	NA	1.0984	NA	NA
hsa-miR-152-5p	NA	1	NA	1.0984	NA	NA
hsa-miR-155-5p	1	NA	0.8753	NA	NA	NA
hsa-miR-181d-3p	1	NA	0.8753	NA	NA	NA
hsa-miR-188-3p	NA	3	NA	3.2953	NA	NA
hsa-miR-1908-5p	2	NA	1.7506	NA	NA	NA
hsa-miR-190b-3p	1	NA	0.8753	NA	NA	NA
hsa-miR-1912-3p	1	NA	0.8753	NA	NA	NA
hsa-miR-1914-3p	NA	1	NA	1.0984	NA	NA
hsa-miR-197-5p	NA	2	NA	2.1969	NA	NA
hsa-miR-1976	NA	1	NA	1.0984	NA	NA
hsa-miR-200b-3p	NA	1	NA	1.0984	NA	NA
hsa-miR-217-3p	1	NA	0.8753	NA	NA	NA
hsa-miR-24-1-5p	2	NA	1.7506	NA	NA	NA
hsa-miR-302a-5p	NA	1	NA	1.0984	NA	NA
hsa-miR-3118	1	NA	0.8753	NA	NA	NA
hsa-miR-3120-3p	1	NA	0.8753	NA	NA	NA
hsa-miR-3126-5p	2	NA	1.7506	NA	NA	NA
hsa-miR-3127-3p	1	NA	0.8753	NA	NA	NA
hsa-miR-3129-3p	NA	1	NA	1.0984	NA	NA
hsa-miR-3130-3p	1	NA	0.8753	NA	NA	NA
hsa-miR-3144-5p	NA	3	NA	3.2953	NA	NA
hsa-miR-3145-5p	NA	2	NA	2.1969	NA	NA
hsa-miR-3150a-3p	NA	1	NA	1.0984	NA	NA
hsa-miR-3153	1	NA	0.8753	NA	NA	NA
hsa-miR-3160-3p	NA	2	NA	2.1969	NA	NA
hsa-miR-3161	NA	1	NA	1.0984	NA	NA
hsa-miR-3162-5p	NA	1	NA	1.0984	NA	NA
hsa-miR-3163	NA	1	NA	1.0984	NA	NA
hsa-miR-3165	NA	1	NA	1.0984	NA	NA
hsa-miR-3173-3p	NA	1	NA	1.0984	NA	NA
hsa-miR-3177-3p	2	NA	1.7506	NA	NA	NA
hsa-miR-3180	NA	1	NA	1.0984	NA	NA
hsa-miR-3184-5p	NA	1	NA	1.0984	NA	NA
hsa-miR-3187-5p	1	NA	0.8753	NA	NA	NA
hsa-miR-3188	1	NA	0.8753	NA	NA	NA
hsa-miR-3189-3p	NA	1	NA	1.0984	NA	NA
hsa-miR-3190-3p	NA	1	NA	1.0984	NA	NA
hsa-miR-3191-5p	1	NA	0.8753	NA	NA	NA
hsa-miR-3192-3p	NA	1	NA	1.0984	NA	NA
hsa-miR-3199	1	NA	0.8753	NA	NA	NA
hsa-miR-3202	1	NA	0.8753	NA	NA	NA
hsa-miR-320a-5p	NA	1	NA	1.0984	NA	NA
hsa-miR-335-3p	NA	1	NA	1.0984	NA	NA
hsa-miR-338-5p	1	NA	0.8753	NA	NA	NA
hsa-miR-3605-5p	2	NA	1.7506	NA	NA	NA
hsa-miR-3609	NA	2	NA	2.1969	NA	NA
hsa-miR-3617-3p	1	NA	0.8753	NA	NA	NA
hsa-miR-3618	1	NA	0.8753	NA	NA	NA
hsa-miR-3622a-3p	1	NA	0.8753	NA	NA	NA
hsa-miR-3651	2	NA	1.7506	NA	NA	NA
hsa-miR-3654	1	NA	0.8753	NA	NA	NA
hsa-miR-3663-3p	1	NA	0.8753	NA	NA	NA
hsa-miR-3664-3p	NA	1	NA	1.0984	NA	NA
hsa-miR-3679-3p	NA	1	NA	1.0984	NA	NA
hsa-miR-3682-3p	NA	3	NA	3.2953	NA	NA
hsa-miR-3685	2	NA	1.7506	NA	NA	NA
hsa-miR-3689e	NA	1	NA	1.0984	NA	NA
hsa-miR-3689f	NA	1	NA	1.0984	NA	NA
hsa-miR-3692-5p	NA	1	NA	1.0984	NA	NA
hsa-miR-376a-3p	1	NA	0.8753	NA	NA	NA
hsa-miR-381-3p	NA	1	NA	1.0984	NA	NA
hsa-miR-3912-5p	NA	1	NA	1.0984	NA	NA
hsa-miR-3934-3p	NA	1	NA	1.0984	NA	NA
hsa-miR-3934-5p	1	NA	0.8753	NA	NA	NA
hsa-miR-3939	4	NA	3.5012	NA	NA	NA
hsa-miR-411-5p	1	NA	0.8753	NA	NA	NA
hsa-miR-4423-3p	NA	1	NA	1.0984	NA	NA
hsa-miR-4446-5p	NA	1	NA	1.0984	NA	NA
hsa-miR-4470	2	NA	1.7506	NA	NA	NA
hsa-miR-4483	1	NA	0.8753	NA	NA	NA
hsa-miR-449c-3p	NA	1	NA	1.0984	NA	NA
hsa-miR-4503	1	NA	0.8753	NA	NA	NA
hsa-miR-450b-3p	1	NA	0.8753	NA	NA	NA
hsa-miR-4512	NA	1	NA	1.0984	NA	NA
hsa-miR-452-5p	NA	1	NA	1.0984	NA	NA
hsa-miR-4520-3p	NA	1	NA	1.0984	NA	NA
hsa-miR-4525	1	NA	0.8753	NA	NA	NA
hsa-miR-4640-3p	NA	1	NA	1.0984	NA	NA
hsa-miR-4651	1	NA	0.8753	NA	NA	NA
hsa-miR-4659a-5p	NA	1	NA	1.0984	NA	NA
hsa-miR-4661-3p	2	NA	1.7506	NA	NA	NA
hsa-miR-4664-3p	1	NA	0.8753	NA	NA	NA
hsa-miR-4667-3p	NA	2	NA	2.1969	NA	NA
hsa-miR-4667-5p	NA	1	NA	1.0984	NA	NA
hsa-miR-4672	NA	1	NA	1.0984	NA	NA
hsa-miR-4683	1	NA	0.8753	NA	NA	NA
hsa-miR-4684-5p	1	NA	0.8753	NA	NA	NA
hsa-miR-4685-3p	NA	2	NA	2.1969	NA	NA
hsa-miR-4687-5p	1	NA	0.8753	NA	NA	NA
hsa-miR-4712-5p	1	NA	0.8753	NA	NA	NA
hsa-miR-4714-3p	2	NA	1.7506	NA	NA	NA
hsa-miR-4714-5p	NA	1	NA	1.0984	NA	NA
hsa-miR-4717-3p	NA	2	NA	2.1969	NA	NA
hsa-miR-4727-3p	1	NA	0.8753	NA	NA	NA
hsa-miR-4728-3p	1	NA	0.8753	NA	NA	NA
hsa-miR-4730	1	NA	0.8753	NA	NA	NA
hsa-miR-4731-3p	1	NA	0.8753	NA	NA	NA
hsa-miR-4733-3p	1	NA	0.8753	NA	NA	NA
hsa-miR-4735-5p	2	NA	1.7506	NA	NA	NA
hsa-miR-4738-3p	NA	1	NA	1.0984	NA	NA
hsa-miR-4744	1	NA	0.8753	NA	NA	NA
hsa-miR-4747-5p	2	NA	1.7506	NA	NA	NA
hsa-miR-4753-5p	1	NA	0.8753	NA	NA	NA
hsa-miR-4757-3p	NA	1	NA	1.0984	NA	NA
hsa-miR-4762-5p	2	NA	1.7506	NA	NA	NA
hsa-miR-4763-3p	1	NA	0.8753	NA	NA	NA
hsa-miR-4764-5p	2	NA	1.7506	NA	NA	NA
hsa-miR-4765	NA	1	NA	1.0984	NA	NA
hsa-miR-4766-5p	NA	4	NA	4.3937	NA	NA
hsa-miR-4767	NA	1	NA	1.0984	NA	NA
hsa-miR-4772-3p	1	NA	0.8753	NA	NA	NA
hsa-miR-4782-3p	1	NA	0.8753	NA	NA	NA
hsa-miR-4784	1	NA	0.8753	NA	NA	NA
hsa-miR-4797-3p	1	NA	0.8753	NA	NA	NA
hsa-miR-4799-5p	1	NA	0.8753	NA	NA	NA
hsa-miR-4803	2	NA	1.7506	NA	NA	NA
hsa-miR-4804-3p	2	NA	1.7506	NA	NA	NA
hsa-miR-5006-3p	NA	2	NA	2.1969	NA	NA
hsa-miR-5008-5p	1	NA	0.8753	NA	NA	NA
hsa-miR-5010-5p	1	NA	0.8753	NA	NA	NA
hsa-miR-508-3p	NA	1	NA	1.0984	NA	NA
hsa-miR-5088-3p	1	NA	0.8753	NA	NA	NA
hsa-miR-509-3p	NA	2	NA	2.1969	NA	NA
hsa-miR-5090	NA	1	NA	1.0984	NA	NA
hsa-miR-514a-3p	2	NA	1.7506	NA	NA	NA
hsa-miR-514a-5p	1	NA	0.8753	NA	NA	NA
hsa-miR-514b-5p	NA	1	NA	1.0984	NA	NA
hsa-miR-5187-3p	NA	2	NA	2.1969	NA	NA
hsa-miR-5189-3p	1	NA	0.8753	NA	NA	NA
hsa-miR-548a-3p	NA	2	NA	2.1969	NA	NA
hsa-miR-548au-3p	1	NA	0.8753	NA	NA	NA
hsa-miR-548ax	1	NA	0.8753	NA	NA	NA
hsa-miR-548ay-3p	NA	1	NA	1.0984	NA	NA
hsa-miR-548ba	1	NA	0.8753	NA	NA	NA
hsa-miR-548d-5p	NA	1	NA	1.0984	NA	NA
hsa-miR-548f-3p	NA	4	NA	4.3937	NA	NA
hsa-miR-552-3p	2	NA	1.7506	NA	NA	NA
hsa-miR-552-5p	1	NA	0.8753	NA	NA	NA
hsa-miR-5580-3p	1	NA	0.8753	NA	NA	NA
hsa-miR-5581-3p	1	NA	0.8753	NA	NA	NA
hsa-miR-5583-5p	2	NA	1.7506	NA	NA	NA
hsa-miR-5585-5p	NA	1	NA	1.0984	NA	NA
hsa-miR-5683	2	NA	1.7506	NA	NA	NA
hsa-miR-5687	NA	1	NA	1.0984	NA	NA
hsa-miR-5688	NA	1	NA	1.0984	NA	NA
hsa-miR-5696	1	NA	0.8753	NA	NA	NA
hsa-miR-570-5p	1	NA	0.8753	NA	NA	NA
hsa-miR-578	1	NA	0.8753	NA	NA	NA
hsa-miR-580-5p	1	NA	0.8753	NA	NA	NA
hsa-miR-588	1	NA	0.8753	NA	NA	NA
hsa-miR-599	NA	1	NA	1.0984	NA	NA
hsa-miR-605-3p	NA	2	NA	2.1969	NA	NA
hsa-miR-6128	1	NA	0.8753	NA	NA	NA
hsa-miR-616-3p	3	NA	2.6259	NA	NA	NA
hsa-miR-642a-5p	NA	1	NA	1.0984	NA	NA
hsa-miR-6511b-3p	NA	2	NA	2.1969	NA	NA
hsa-miR-654-3p	NA	1	NA	1.0984	NA	NA
hsa-miR-659-3p	NA	1	NA	1.0984	NA	NA
hsa-miR-664b-5p	NA	1	NA	1.0984	NA	NA
hsa-miR-6716-3p	1	NA	0.8753	NA	NA	NA
hsa-miR-6728-3p	NA	1	NA	1.0984	NA	NA
hsa-miR-6730-3p	NA	1	NA	1.0984	NA	NA
hsa-miR-6733-3p	NA	1	NA	1.0984	NA	NA
hsa-miR-6734-3p	2	NA	1.7506	NA	NA	NA
hsa-miR-6739-5p	2	NA	1.7506	NA	NA	NA
hsa-miR-6742-3p	NA	3	NA	3.2953	NA	NA
hsa-miR-6748-3p	4	NA	3.5012	NA	NA	NA
hsa-miR-6750-5p	1	NA	0.8753	NA	NA	NA
hsa-miR-6751-5p	1	NA	0.8753	NA	NA	NA
hsa-miR-6759-5p	1	NA	0.8753	NA	NA	NA
hsa-miR-6761-3p	NA	1	NA	1.0984	NA	NA
hsa-miR-6761-5p	2	NA	1.7506	NA	NA	NA
hsa-miR-6763-5p	1	NA	0.8753	NA	NA	NA
hsa-miR-6764-3p	2	NA	1.7506	NA	NA	NA
hsa-miR-6765-3p	1	NA	0.8753	NA	NA	NA
hsa-miR-6767-5p	2	NA	1.7506	NA	NA	NA
hsa-miR-6769b-3p	2	NA	1.7506	NA	NA	NA
hsa-miR-6775-3p	1	NA	0.8753	NA	NA	NA
hsa-miR-6776-3p	1	NA	0.8753	NA	NA	NA
hsa-miR-6777-5p	NA	2	NA	2.1969	NA	NA
hsa-miR-6779-5p	1	NA	0.8753	NA	NA	NA
hsa-miR-6780a-5p	NA	1	NA	1.0984	NA	NA
hsa-miR-6781-3p	2	NA	1.7506	NA	NA	NA
hsa-miR-6782-3p	1	NA	0.8753	NA	NA	NA
hsa-miR-6784-3p	2	NA	1.7506	NA	NA	NA
hsa-miR-6786-3p	NA	1	NA	1.0984	NA	NA
hsa-miR-6798-3p	1	NA	0.8753	NA	NA	NA
hsa-miR-6799-3p	NA	1	NA	1.0984	NA	NA
hsa-miR-6799-5p	1	NA	0.8753	NA	NA	NA
hsa-miR-6800-3p	NA	1	NA	1.0984	NA	NA
hsa-miR-6806-3p	NA	1	NA	1.0984	NA	NA
hsa-miR-6808-3p	1	NA	0.8753	NA	NA	NA
hsa-miR-6816-5p	NA	1	NA	1.0984	NA	NA
hsa-miR-6817-3p	1	NA	0.8753	NA	NA	NA
hsa-miR-6820-3p	1	NA	0.8753	NA	NA	NA
hsa-miR-6824-5p	1	NA	0.8753	NA	NA	NA
hsa-miR-6829-5p	NA	1	NA	1.0984	NA	NA
hsa-miR-6831-3p	1	NA	0.8753	NA	NA	NA
hsa-miR-6832-5p	NA	3	NA	3.2953	NA	NA
hsa-miR-6833-3p	NA	1	NA	1.0984	NA	NA
hsa-miR-6834-5p	1	NA	0.8753	NA	NA	NA
hsa-miR-6837-3p	1	NA	0.8753	NA	NA	NA
hsa-miR-6842-3p	1	NA	0.8753	NA	NA	NA
hsa-miR-6847-3p	1	NA	0.8753	NA	NA	NA
hsa-miR-6851-3p	1	NA	0.8753	NA	NA	NA
hsa-miR-6851-5p	1	NA	0.8753	NA	NA	NA
hsa-miR-6852-5p	1	NA	0.8753	NA	NA	NA
hsa-miR-6855-3p	NA	3	NA	3.2953	NA	NA
hsa-miR-6858-3p	NA	1	NA	1.0984	NA	NA
hsa-miR-6866-5p	NA	1	NA	1.0984	NA	NA
hsa-miR-6882-3p	1	NA	0.8753	NA	NA	NA
hsa-miR-6888-3p	1	NA	0.8753	NA	NA	NA
hsa-miR-6891-3p	1	NA	0.8753	NA	NA	NA
hsa-miR-7-2-3p	NA	1	NA	1.0984	NA	NA
hsa-miR-7109-5p	NA	1	NA	1.0984	NA	NA
hsa-miR-7110-3p	2	NA	1.7506	NA	NA	NA
hsa-miR-7111-3p	NA	1	NA	1.0984	NA	NA
hsa-miR-7112-3p	4	NA	3.5012	NA	NA	NA
hsa-miR-7113-5p	1	NA	0.8753	NA	NA	NA
hsa-miR-7151-3p	NA	1	NA	1.0984	NA	NA
hsa-miR-7705	NA	2	NA	2.1969	NA	NA
hsa-miR-7845-5p	NA	1	NA	1.0984	NA	NA
hsa-miR-873-5p	NA	3	NA	3.2953	NA	NA
hsa-miR-877-3p	NA	1	NA	1.0984	NA	NA
hsa-miR-888-5p	2	NA	1.7506	NA	NA	NA
hsa-miR-891b	NA	1	NA	1.0984	NA	NA
hsa-miR-892b	1	NA	0.8753	NA	NA	NA
hsa-miR-933	1	NA	0.8753	NA	NA	NA
hsa-miR-934	1	NA	0.8753	NA	NA	NA
hsa-miR-9899	NA	1	NA	1.0984	NA	NA
