## Supplemental Table 3 for "Scalable and deep profiling of mRNA targets for individual microRNAs with chimeric eCLIP"

### Sheet: Sheet 1
	GEO Experiment Name	Original name	# Initial reads	# Chimeras
With gel	Expt9_293T_WithGelChimeCLIP_total_rep1	Aw10	28670219	289921
	Expt9_293T_WithGelChimeCLIP_total_rep2	Aw14	28225333	90763
	Expt1_293T_WithGelChimeCLIP_total_rep2	R_Chi_10_2g	144096200	428936
	Expt1_293T_WithGelChimeCLIP_total_rep1	R_Chi_2_1g	145343239	403532
	Expt12_293T_WithGelChimeCLIP_total_rep1	R_Chi_As2_S14_L00X_R1_001	25304523	153627
	Expt4_293T_WithGelChimeCLIP_total_rep1	4kB_gel	58290290	1198418
No gel	Expt3_293T_NoGelChimeCLIP_total_rep1	1_S14	31997526	132607
	Expt3_293T_NoGelChimeCLIP_total_rep2	2_S15	30360378	116498
	Expt9_293T_NoGelChimeCLIP_total_rep1	Aw26	35386999	66980
	Expt9_293T_NoGelChimeCLIP_total_rep2	Aw30	30750277	48561
	Expt2_293T_NoGelChimeCLIP_total_rep1	Catch2_6_S18	14508588	118648
	Expt2_293T_NoGelChimeCLIP_total_rep2	Catch2_7_S19	16261312	105915
	Expt1_293T_NoGelChimeCLIP_total_rep2	R_Chi_15_2dir	159465433	182220
	Expt1_293T_NoGelChimeCLIP_total_rep1	R_Chi_6_1dir	154614891	163520
	Expt12_293T_NoGelChimeCLIP_total_rep1	R_Chi_As14_S26_L00X_R1_001	26094211	39256
	Expt4_293T_NoGelChimeCLIP_total_rep1	4kA_direct	236355856	2005823
	Expt11_293T_NoGelChimeCLIP_total_rep1	chimericmix_hx	34840568	386149
	Expt10_293T_NoGelChimeCLIP_total_rep1	EV269	31104197	33681
