## Supplemental Table 4 for "Scalable and deep profiling of mRNA targets for individual microRNAs with chimeric eCLIP"

### Sheet: Sheet1
Sample name	Cell type	internal ID	antibody amount	dynabead amount	cell lines (number, in millions) or tissue (normalized by total RNA, in ug)	3' UMI length
Expt1_293T_WithGelChimeCLIP_total_rep1	HEK293T cells	R_Chi_2_1g	5 ug	200 ul	1.1 M	9
Expt1_293T_WithGelChimeCLIP_total_rep2	HEK293T cells	R_Chi_10_2g	5 ug	200 ul	1.1 M	9
Expt1_293T_NoGelChimeCLIP_total_rep1	HEK293T cells	R_Chi_6_1dir	5 ug	200 ul	1.1 M	9
Expt1_293T_NoGelChimeCLIP_total_rep2	HEK293T cells	R_Chi_15_2dir	5 ug	200 ul	1.1 M	9
Expt2_293T_NoGelChimeCLIP_total_rep1	HEK293T cells	Catch2_6_S18	5 ug	200 ul	5 M	9
Expt2_293T_NoGelChimeCLIP_total_rep2	HEK293T cells	Catch2_7_S19	5 ug	200 ul	5 M	9
Expt3_293T_NoGelChimeCLIP_total_rep1	HEK293T cells	1_S14	5 ug	200 ul	5 M	9
Expt3_293T_NoGelChimeCLIP_total_rep2	HEK293T cells	2_S15	5 ug	200 ul	5 M	9
Expt4_293T_NoGelChimeCLIP_total_rep1	HEK293T cells	4kA_direct	10 ug	125 ul	20 M	10
Expt4_293T_WithGelChimeCLIP_total_rep1	HEK293T cells	4kB_gel	10 ug	125 ul	20 M	10
Expt4_293T_NoGelChimeCLIP_rep12lessthan175nt_rep1	HEK293T cells	4kA_direct_bottom	10 ug	125 ul	20 M	10
Expt4_293T_WithGelChimeCLIP_rep12lessthan175nt_rep1	HEK293T cells	4kB_gel_bottom	10 ug	125 ul	20 M	10
Expt5_293T_ProbeEnrichedNoGelChimeCLIP_mir17_rep1	HEK293T cells	R_CC_A4	5 ug	200 ul	3 M	9
Expt5_293T_ProbeEnrichedNoGelChimeCLIP_mir17_rep2	HEK293T cells	R_CC_B4	5 ug	200 ul	3 M	9
Expt5_293T_ProbeEnrichedNoGelChimeCLIP_let7_rep1	HEK293T cells	R_CC_A3	5 ug	200 ul	3 M	9
Expt5_293T_ProbeEnrichedNoGelChimeCLIP_let7_rep2	HEK293T cells	R_CC_B3	5 ug	200 ul	3 M	9
Expt5_293T_ProbeEnrichedNoGelChimeCLIP_5mir_rep1	HEK293T cells	R_CC_B5	5 ug	200 ul	3 M	9
Expt5_293T_ProbeEnrichedNoGelChimeCLIP_5mir_rep2	HEK293T cells	R_CC_A5	5 ug	200 ul	3 M	9
Expt6_MusLiver_ProbeEnrichedNoGelChimeCLIP_let7_rep1	Liver tissue	RD_Ay10_S51_L004	3.6 ug	144 ul	16.56 ug	9
Expt6_MusLiver_ProbeEnrichedNoGelChimeCLIP_let7_rep2	Liver tissue	RD_Ay12_S53_L004	3.6 ug	144 ul	16.56 ug	9
Expt6_MusLiver_ProbeEnrichedNoGelChimeCLIP_let7_rep3	Liver tissue	RD_Ay13_S54_L004	3.6 ug	144 ul	16.56 ug	9
Expt6_MusLiver_ProbeEnrichedNoGelChimeCLIP_mir122_rep1	Liver tissue	RD_Ay11_S52_L004	3.6 ug	144 ul	16.56 ug	9
Expt6_MusLiver_ProbeEnrichedNoGelChimeCLIP_mir122_rep2	Liver tissue	RD_Ay14_S55_L004	3.6 ug	144 ul	16.56 ug	9
Expt6_MusLiver_ProbeEnrichedNoGelChimeCLIP_mir122_rep3	Liver tissue	RD_Ay15_S56_L004	3.6 ug	144 ul	16.56 ug	9
Expt6_MusLiver_NoGelChimeCLIP_total_rep1	Liver tissue	RD_Ay16_S57_L004	1.5 ug	200 ul	6.9 ug	9
Expt6_MusLiver_NoGelChimeCLIP_total_rep2	Liver tissue	RD_Ay17_S58_L004	1.5 ug	200 ul	6.9 ug	9
Expt6_MusLiver_NoGelChimeCLIP_total_rep3	Liver tissue	RD_Ay18_S59_L004	1.5 ug	200 ul	6.9 ug	9
Expt7_293T_GeneEnrichedNoGelChimeCLIP_APP_rep1	HEK293T cells	Catch2_23c_S27	5 ug	200 ul	3 M	0
Expt7_293T_GeneEnrichedNoGelChimeCLIP_APP_rep2	HEK293T cells	Catch2_25c_S29	5 ug	200 ul	3 M	0
Expt7_293T_GeneEnrichedNoGelChimeCLIP_ULK1_rep1	HEK293T cells	Catch2_24c_S28	5 ug	200 ul	3 M	0
Expt7_293T_GeneEnrichedNoGelChimeCLIP_ULK1_rep2	HEK293T cells	Catch2_26c_S30	5 ug	200 ul	3 M	0
Expt8_293TmiR1oe_WithGelChimeCLIP_total_rep1	HEK293T cells	At1	1.65 ug	66 ul	1 M	9
Expt8_293TmiR1oe_WithGelChimeCLIP_total_rep2	HEK293T cells	At2	1.65 ug	66 ul	1 M	9
Expt8_293TmiR124oe_WithGelChimeCLIP_total_rep1	HEK293T cells	At3	1.65 ug	66 ul	1 M	9
Expt8_293TmiR124oe_WithGelChimeCLIP_total_rep2	HEK293T cells	At4	1.65 ug	66 ul	1 M	9
Expt8_293TmiR1oe_ProbeEnrichedNoGelChimeCLIP_miR1_rep1	HEK293T cells	At13	3.35 ug	134 ul	2 M	9
Expt8_293TmiR1oe_ProbeEnrichedNoGelChimeCLIP_miR1_rep2	HEK293T cells	At14	3.35 ug	134 ul	2 M	9
Expt8_293TmiR124oe_ProbeEnrichedNoGelChimeCLIP_miR124_rep1	HEK293T cells	At15	3.35 ug	134 ul	2 M	9
Expt8_293TmiR124oe_ProbeEnrichedNoGelChimeCLIP_miR124_rep2	HEK293T cells	At16	3.35 ug	134 ul	2 M	9
Expt9_293T_WithGelChimeCLIP_total_rep1	HEK293T cells	Aw10	5 ug	200 ul	20 M	9
Expt9_293T_WithGelChimeCLIP_total_rep2	HEK293T cells	Aw14	5 ug	200 ul	3 M	9
Expt9_293T_NoGelChimeCLIP_total_rep1	HEK293T cells	Aw26	5 ug	200 ul	20 M	9
Expt9_293T_NoGelChimeCLIP_total_rep2	HEK293T cells	Aw30	5 ug	200 ul	3 M	9
Expt9_C9_WithGelChimeCLIP_total_rep1	C9 cells	Aw12	5 ug	200 ul	20 M	9
Expt9_C9_WithGelChimeCLIP_total_rep2	C9 cells	Aw16	5 ug	200 ul	3 M	9
Expt9_C9_NoGelChimeCLIP_total_rep1	C9 cells	Aw28	5 ug	200 ul	20 M	9
Expt9_C9_NoGelChimeCLIP_total_rep2	C9 cells	Aw32	5 ug	200 ul	3 M	9
Expt9_293TC9mix_NoGelChimeCLIP_total_rep1	mix of HEK293T and C9 cell lysate	Aw18	5 ug	200 ul	20 M	9
Expt9_293TC9mix_NoGelChimeCLIP_total_rep2	mix of HEK293T and C9 cell lysate	Aw20	5 ug	200 ul	20 M	9
Expt9_293TC9mix_NoGelChimeCLIP_total_rep3	mix of HEK293T and C9 cell lysate	Aw22	5 ug	200 ul	3 M	9
Expt9_293TC9mix_NoGelChimeCLIP_total_rep4	mix of HEK293T and C9 cell lysate	Aw24	5 ug	200 ul	3 M	9
Expt9_293TC9mix_WithGelChimeCLIP_total_rep1	mix of HEK293T and C9 cell lysate	Aw2	5 ug	200 ul	20 M	9
Expt9_293TC9mix_WithGelChimeCLIP_total_rep2	mix of HEK293T and C9 cell lysate	Aw4	5 ug	200 ul	20 M	9
Expt9_293TC9mix_WithGelChimeCLIP_total_rep3	mix of HEK293T and C9 cell lysate	Aw6	5 ug	200 ul	3 M	9
Expt9_293TC9mix_WithGelChimeCLIP_total_rep4	mix of HEK293T and C9 cell lysate	Aw8	5 ug	200 ul	3 M	9
Expt10_293TC9mix_WithGelChimeCLIP_total_rep1	mix of HEK293T and C9 cell lysate	EV257	10 ug	125 ul	15 M	10
Expt10_293TC9mix_WithGelChimeCLIP_total_rep2	mix of HEK293T and C9 cell lysate	EV258	1 ug	125 ul	1.5 M	10
Expt10_293TC9mix_WithGelChimeCLIP_total_rep3	mix of HEK293T and C9 cell lysate	EV259	1 ug	250 ul	1.5 M	10
Expt10_293TC9mix_WithGelChimeCLIP_total_rep4	mix of HEK293T and C9 cell lysate	EV260	2 ug	250 ul	2.5 M	10
Expt10_293TC9mix_NoGelChimeCLIP_total_rep1	mix of HEK293T and C9 cell lysate	EV265	10 ug	125 ul	15 M	10
Expt10_293TC9mix_NoGelChimeCLIP_total_rep2	mix of HEK293T and C9 cell lysate	EV266	1 ug	125 ul	1.5 M	10
Expt10_293TC9mix_NoGelChimeCLIP_total_rep3	mix of HEK293T and C9 cell lysate	EV267	1 ug	250 ul	1.5 M	10
Expt10_293TC9mix_NoGelChimeCLIP_total_rep4	mix of HEK293T and C9 cell lysate	EV268	2 ug	250 ul	2.5 M	10
Expt10_293T_NoGelChimeCLIP_total_rep1	HEK293T cells	EV269	10 ug	125 ul	6 M	10
Expt10_C9_NoGelChimeCLIP_total_rep1	C9 cells	EV272	5 ug	62.5 ul	5 M	10
Expt11_293T_NoGelChimeCLIP_total_rep1	HEK293T cells	chimericmix_hx	5 ug	62.5 ul	20 M	10
Expt11_C9_NoGelChimeCLIP_total_rep1	C9 cells	chimericmix_Rx	5 ug	62.5 ul	20 M	10
Expt11_293TC9mix_NoGelChimeCLIP_total_rep1	mix of HEK293T and C9 cell lysate	chimericmix_Hx_Rx_S33_L008_R1_001	10 ug	125 ul	20 M	10
Expt12_293T_WithGelChimeCLIP_total_rep1	HEK293T cells	R_Chi_As2_S14_L00X_R1_001	5 ug	200 ul	3 M	9
Expt12_293T_NoGelChimeCLIP_total_rep1	HEK293T cells	R_Chi_As14_S26_L00X_R1_001	5 ug	200 ul	3 M	9
Expt12_C9_WithGelChimeCLIP_total_rep1	C9 cells	R_Chi_As11_S23_L00X_R1_001	5 ug	200 ul	3 M	9
Expt12_C9_NoGelChimeCLIP_total_rep1	C9 cells	R_Chi_As23_S35_L00X_R1_001	5 ug	200 ul	3 M	9
Expt12_293TC9mix_NoGelChimeCLIP_total_rep1	mix of HEK293T and C9 cell lysate	R_Chi_As17_S29_L00X_R1_001	5 ug	200 ul	3 M	9
Expt12_293TC9mix_WithGelChimeCLIP_total_rep1	mix of HEK293T and C9 cell lysate	R_Chi_As5_S17_L00X_R1_001	5 ug	200 ul	3 M	9
