## Supplemental Table 5 for "Scalable and deep profiling of mRNA targets for individual microRNAs with chimeric eCLIP"

### Sheet: Sheet1
chimeric eCLIP library preparation oligonucleotides
Adapter Name	Adapter Sequence (5’ -> 3’)	Adapter Type
N9RiT22	/5Phos/rNrNrNrNrNrNrNrNrNrArGrArUrCrGrGrArArGrArGrCrArCrArCrGrUrCrUrG/3SpC3/	RNA Adapter (standard desalting)
CLASHn10RiL19bio	/5Phos/rNrNrNrNrNrNrNrNrNrNrArGrArUrCrGrGrArArGrArGrCrArCrArCrGrUrC/iSpC3//3Bio/	RNA Adapter (standard desalting)
CLASHRiL19bio	/5Phos/rArGrArUrCrGrGrArArGrArGrCrArCrArCrGrUrC/iSpC3//3Bio/	RNA Adapter (standard desalting)
InvRand3Tr3	/5Phos/NNNNNNNNNNAGATCGGAAGAGCGTCGTGT/3SpC3/	ssDNA adapter (standard desalting)
D501_qPCR	AATGATACGGCGACCACCGAGATCTACACTATAGCCTACACTCTTTCCCTACACGACGCTCTTCCGATCT	qPCR Forward primer (standard desalting)
D701_qPCR	CAAGCAGAAGACGGCATACGAGATCGAGTAATGTGACTGGAGTTCAGACGTGTGCTCTTCCGATCT	qPCR Forward primer (standard desalting)
i16RT	CAGACGTGTGCTCTTC	RT Primer (standard desalting)
InvAR19	CAGACGTGTGCTCTTCCGA	RT Primer (standard desalting)
chimeCLIP-7qL_R	GACGTGTGCTCTTCCGATCT	PCR-enrichment constant primer (standard desalting)
PCR-enriched chimeric eCLIP oligonucleotides
miRNA	PCR1 forward primer	qPCR Ct	PCR1 Annealing temperature used	uL of purified PCR1 product used in PCR2	Notes
hsa-let-7a-5p MIMAT0000062 Homo sapiens let-7a-5p	CTACACGACGCTCTTCCGATCTTGAGGTAGTAGGTTGTATAGTT	19	57	5
hsa-let-7e-5p MIMAT0000066 Homo sapiens let-7e-5p	CTACACGACGCTCTTCCGATCTTGAGGTAGGAGGTTGTATAGTT	20	60	10
hsa-let-7f-5p MIMAT0000067 Homo sapiens let-7f-5p	CTACACGACGCTCTTCCGATCTTGAGGTAGTAGATTGTATAGTT	20	54	10
hsa-let-7g-5p MIMAT0000414 Homo sapiens let-7g-5p	CTACACGACGCTCTTCCGATCTTGAGGTAGTAGTTTGTACAGTT	19	57	5
hsa-miR-101-3p MIMAT0000099 Homo sapiens miR-101-3p	CTACACGACGCTCTTCCGATCTTACAGTACTGTGATAACTGA	19	54	5
hsa-miR-103a-3p MIMAT0000101 Homo sapiens miR-103a-3p and hsa-miR-107 MIMAT0000104 Homo sapiens miR-107	CTACACGACGCTCTTCCGATCTGCAGCATTGTACAGGGCTAT	19	63	5
hsa-miR-106b-3p MIMAT0004672 Homo sapiens miR-106b-3p	CTACACGACGCTCTTCCGATCTGCACTGTGGGTACTTGCT	18	63	2.5
hsa-miR-106b-5p MIMAT0000680 Homo sapiens miR-106b-5p	CTACACGACGCTCTTCCGATCTAAAGTGCTGACAGTGCAGA	16	60	0.62
hsa-miR-10a-5p MIMAT0000253 Homo sapiens miR-10a-5p	CTACACGACGCTCTTCCGATCTACCCTGTAGATCCGAATTTGT	19	60	5
hsa-miR-10b-5p MIMAT0000254 Homo sapiens miR-10b-5p	CTACACGACGCTCTTCCGATCTACCCTGTAGAACCGAATTTGT	19	60	5
hsa-miR-1180-3p MIMAT0005825 Homo sapiens miR-1180-3p	CTACACGACGCTCTTCCGATCTGGCTCGCGTGGGTGTG	17	67	1.25
hsa-miR-125a-5p MIMAT0000443 Homo sapiens miR-125a-5p	CTACACGACGCTCTTCCGATCTTCCCTGAGACCCTTTAACC	19	60	5
hsa-miR-125b-5p MIMAT0000423 Homo sapiens miR-125b-5p	CTACACGACGCTCTTCCGATCTCCCTGAGACCCTAACTTGT	20	60	10
hsa-miR-128-3p MIMAT0000424 Homo sapiens miR-128-3p	CTACACGACGCTCTTCCGATCTTCACAGTGAACCGGTCTCT	18	63	2.5
hsa-miR-1296-5p MIMAT0005794 Homo sapiens miR-1296-5p	CTACACGACGCTCTTCCGATCTTTAGGGCCCTGGCTCCAT	17	67	1.25
hsa-miR-1307-3p MIMAT0005951 Homo sapiens miR-1307-3p	CTACACGACGCTCTTCCGATCTTCGGCGTGGCGTCGGT	21	67	10*	* 9 cycles of PCR2 performed
hsa-miR-1307-5p MIMAT0022727 Homo sapiens miR-1307-5p	CTACACGACGCTCTTCCGATCTTCGACCGGACCTCGACC	17	67	1.25
hsa-miR-130b-3p MIMAT0000691 Homo sapiens miR-130b-3p	CTACACGACGCTCTTCCGATCTAGTGCAATGATGAAAGGGCA	17	63	1.25
hsa-miR-148a-3p MIMAT0000243 Homo sapiens miR-148a-3p	CTACACGACGCTCTTCCGATCTTCAGTGCACTACAGAACTTT	17	57	1.25
hsa-miR-148b-3p MIMAT0000759 Homo sapiens miR-148b-3p	CTACACGACGCTCTTCCGATCTTCAGTGCATCACAGAACTTT	17	57	1.25
hsa-miR-151b MIMAT0010214 Homo sapiens miR-151b	CTACACGACGCTCTTCCGATCTTCGAGGAGCTCACAGTCT	19	63	5
hsa-miR-15a-5p MIMAT0000068 Homo sapiens miR-15a-5p	CTACACGACGCTCTTCCGATCTAGCAGCACATAATGGTTTGT	18	60	2.5
hsa-miR-15b-5p MIMAT0000417 Homo sapiens miR-15b-5p	CTACACGACGCTCTTCCGATCTAGCAGCACATCATGGTTTAC	18	60	2.5
hsa-miR-16-5p MIMAT0000069 Homo sapiens miR-16-5p	CTACACGACGCTCTTCCGATCTAGCAGCACGTAAATATTGGC	18	60	2.5
hsa-miR-17-3p MIMAT0000071 Homo sapiens miR-17-3p	CTACACGACGCTCTTCCGATCTTGCAGTGAAGGCACTTGTA	19	60	5
hsa-miR-17-5p MIMAT0000070 Homo sapiens miR-17-5p and hsa-miR-106a-5p MIMAT0000103 Homo sapiens miR-106a-5p	CTACACGACGCTCTTCCGATCTAAAGTGCTTACAGTGCAGGT	15	60	0.3
hsa-miR-181a-5p MIMAT0000256 Homo sapiens miR-181a-5p	CTACACGACGCTCTTCCGATCTACATTCAACGCTGTCGGTGA	17	63	1.25
hsa-miR-181b-5p MIMAT0000257 Homo sapiens miR-181b-5p	CTACACGACGCTCTTCCGATCTACATTCATTGCTGTCGGTGG	18	63	2.5
hsa-miR-186-5p MIMAT0000456 Homo sapiens miR-186-5p	CTACACGACGCTCTTCCGATCTCAAAGAATTCTCCTTTTGGGCT	18	60	2.5
hsa-miR-18a-3p MIMAT0002891 Homo sapiens miR-18a-3p	CTACACGACGCTCTTCCGATCTACTGCCCTAAGTGCTCCTT	18	63	2.5
hsa-miR-18a-5p MIMAT0000072 Homo sapiens miR-18a-5p	CTACACGACGCTCTTCCGATCTAAGGTGCATCTAGTGCAGAT	17	60	1.25
hsa-miR-191-5p MIMAT0000440 Homo sapiens miR-191-5p	CTACACGACGCTCTTCCGATCTAACGGAATCCCAAAAGCAG	16	60	0.62
hsa-miR-193b-3p MIMAT0002819 Homo sapiens miR-193b-3p	CTACACGACGCTCTTCCGATCTACTGGCCCTCAAAGTCC	17	63	1.25
hsa-miR-196a-5p MIMAT0000226 Homo sapiens miR-196a-5p	CTACACGACGCTCTTCCGATCTAGGTAGTTTCATGTTGTTGG	17	57	1.25
hsa-miR-196b-5p MIMAT0001080 Homo sapiens miR-196b-5p	CTACACGACGCTCTTCCGATCTAGGTAGTTTCCTGTTGTTGG	18	60	2.5
hsa-miR-197-3p MIMAT0000227 Homo sapiens miR-197-3p	CTACACGACGCTCTTCCGATCTTTCACCACCTTCTCCACC	17	60	1.25
hsa-miR-19a-3p MIMAT0000073 Homo sapiens miR-19a-3p	CTACACGACGCTCTTCCGATCTGTGCAAATCTATGCAAAACTG	15	57	0.3
hsa-miR-19b-3p MIMAT0000074 Homo sapiens miR-19b-3p	CTACACGACGCTCTTCCGATCTGTGCAAATCCATGCAAAACTG	16	60	0.62
hsa-miR-20a-5p MIMAT0000075 Homo sapiens miR-20a-5p	CTACACGACGCTCTTCCGATCTAAAGTGCTTATAGTGCAGGTA	15	57	0.3
hsa-miR-21-5p MIMAT0000076 Homo sapiens miR-21-5p	CTACACGACGCTCTTCCGATCTTAGCTTATCAGACTGATGTTGA	19	57	5
hsa-miR-210-3p MIMAT0000267 Homo sapiens miR-210-3p	CTACACGACGCTCTTCCGATCTTGTGCGTGTGACAGCGG	17	67	1.25
hsa-miR-218-5p MIMAT0000275 Homo sapiens miR-218-5p	CTACACGACGCTCTTCCGATCTTTGTGCTTGATCTAACCATGT	18	57	2.5
hsa-miR-221-3p MIMAT0000278 Homo sapiens miR-221-3p	CTACACGACGCTCTTCCGATCTGCTACATTGTCTGCTGGGT	17	63	1.25
hsa-miR-222-3p MIMAT0000279 Homo sapiens miR-222-3p	CTACACGACGCTCTTCCGATCTGCTACATCTGGCTACTGGG	17	63	1.25
hsa-miR-23a-3p MIMAT0000078 Homo sapiens miR-23a-3p and hsa-miR-23b-3p MIMAT0000418 Homo sapiens miR-23b-3p	CTACACGACGCTCTTCCGATCTATCACATTGCCAGGGATT	17	57	1.25
hsa-miR-24-3p MIMAT0000080 Homo sapiens miR-24-3p	CTACACGACGCTCTTCCGATCTGCTCAGTTCAGCAGGAACA	20	63	10
hsa-miR-25-3p MIMAT0000081 Homo sapiens miR-25-3p	CTACACGACGCTCTTCCGATCTATTGCACTTGTCTCGGTCT	17	60	1.25
hsa-miR-26a-5p MIMAT0000082 Homo sapiens miR-26a-5p	CTACACGACGCTCTTCCGATCTTTCAAGTAATCCAGGATAGGC	18	57	2.5
hsa-miR-26b-5p MIMAT0000083 Homo sapiens miR-26b-5p	CTACACGACGCTCTTCCGATCTTTCAAGTAATTCAGGATAGGT	18	54	2.5
hsa-miR-27a-3p MIMAT0000084 Homo sapiens miR-27a-3p and hsa-miR-27b-3p MIMAT0000419 Homo sapiens miR-27b-3p	CTACACGACGCTCTTCCGATCTTTCACAGTGGCTAAGTTC	18	60	2.5
hsa-miR-29a-3p MIMAT0000086 Homo sapiens miR-29a-3p	CTACACGACGCTCTTCCGATCTTAGCACCATCTGAAATCGGTT	20	60	10
hsa-miR-29b-3p MIMAT0000100 Homo sapiens miR-29b-3p	CTACACGACGCTCTTCCGATCTTAGCACCATTTGAAATCAGTG	19	57	5
hsa-miR-29c-3p MIMAT0000681 Homo sapiens miR-29c-3p	CTACACGACGCTCTTCCGATCTTAGCACCATTTGAAATCGGTT	19	60	5
hsa-miR-301a-3p MIMAT0000688 Homo sapiens miR-301a-3p	CTACACGACGCTCTTCCGATCTAGTGCAATAGTATTGTCAAAGC	18	57	2.5
hsa-miR-301b-3p MIMAT0004958 Homo sapiens miR-301b-3p	CTACACGACGCTCTTCCGATCTAGTGCAATGATATTGTCAAAGC	18	57	2.5
hsa-miR-30a-5p MIMAT0000087 Homo sapiens miR-30a-5p	CTACACGACGCTCTTCCGATCTGTAAACATCCTCGACTGGAA	18	57	2.5
hsa-miR-30b-5p MIMAT0000420 Homo sapiens miR-30b-5p	CTACACGACGCTCTTCCGATCTTGTAAACATCCTACACTCAGC	17	57	1.25
hsa-miR-30c-5p MIMAT0000244 Homo sapiens miR-30c-5p	CTACACGACGCTCTTCCGATCTGTAAACATCCTACACTCTCAG	18	57	2.5
hsa-miR-30d-5p MIMAT0000245 Homo sapiens miR-30d-5p	CTACACGACGCTCTTCCGATCTGTAAACATCCCCGACTGGA	17	60	1.25
hsa-miR-30e-5p MIMAT0000692 Homo sapiens miR-30e-5p	CTACACGACGCTCTTCCGATCTGTAAACATCCTTGACTGGAAG	18	57	2.5
hsa-miR-31-5p MIMAT0000089 Homo sapiens miR-31-5p	CTACACGACGCTCTTCCGATCTGGCAAGATGCTGGCATAG	19	60	5
hsa-miR-32-5p MIMAT0000090 Homo sapiens miR-32-5p	CTACACGACGCTCTTCCGATCTTATTGCACATTACTAAGTTGC	17	54	1.25
hsa-miR-320a-3p MIMAT0000510 Homo sapiens miR-320a-3p and hsa-miR-320d MIMAT0006764 Homo sapiens miR-320d	CTACACGACGCTCTTCCGATCTAAAAGCTGGGTTGAGAGGG	16	63	0.62
hsa-miR-324-5p MIMAT0000761 Homo sapiens miR-324-5p	CTACACGACGCTCTTCCGATCTCATCCCCTAGGGCATTGGT	18	63	2.5
hsa-miR-331-3p MIMAT0000760 Homo sapiens miR-331-3p	CTACACGACGCTCTTCCGATCTCCCCTGGGCCTATCCTA	18	63	2.5
hsa-miR-339-5p MIMAT0000764 Homo sapiens miR-339-5p	CTACACGACGCTCTTCCGATCTCCCTGTCCTCCAGGAGC	17	67	1.25
hsa-miR-33a-5p MIMAT0000091 Homo sapiens miR-33a-5p	CTACACGACGCTCTTCCGATCTGTGCATTGTAGTTGCATTG	18	57	2.5
hsa-miR-33b-5p MIMAT0003301 Homo sapiens miR-33b-5p	CTACACGACGCTCTTCCGATCTGTGCATTGCTGTTGCATTG	19	60	5
hsa-miR-342-3p MIMAT0000753 Homo sapiens miR-342-3p	CTACACGACGCTCTTCCGATCTCTCACACAGAAATCGCACCC	16	63	0.62
hsa-miR-34a-5p MIMAT0000255 Homo sapiens miR-34a-5p	CTACACGACGCTCTTCCGATCTGGCAGTGTCTTAGCTGGTTG	18	63	2.5
hsa-miR-361-5p MIMAT0000703 Homo sapiens miR-361-5p	CTACACGACGCTCTTCCGATCTTTATCAGAATCTCCAGGGGTA	19	60	5
hsa-miR-374a-5p MIMAT0000727 Homo sapiens miR-374a-5p	CTACACGACGCTCTTCCGATCTTTATAATACAACCTGATAAGTG	19	54	5
hsa-miR-374b-5p MIMAT0004955 Homo sapiens miR-374b-5p	CTACACGACGCTCTTCCGATCTATATAATACAACCTGCTAAGTG	18	54	2.5
hsa-miR-378a-3p MIMAT0000732 Homo sapiens miR-378a-3p and hsa-miR-378f MIMAT0018932 Homo sapiens miR-378f	CTACACGACGCTCTTCCGATCTCTGGACTTGGAGTCAGAAG	18	60	2.5
hsa-miR-421 MIMAT0003339 Homo sapiens miR-421	CTACACGACGCTCTTCCGATCTTCAACAGACATTAATTGGGCG	18	60	2.5
hsa-miR-423-3p MIMAT0001340 Homo sapiens miR-423-3p	CTACACGACGCTCTTCCGATCTCTCGGTCTGAGGCCCCT	16	67	0.62
hsa-miR-423-5p MIMAT0004748 Homo sapiens miR-423-5p	CTACACGACGCTCTTCCGATCTAGGGGCAGAGAGCGAGA	18	67	2.5
hsa-miR-424-5p MIMAT0001341 Homo sapiens miR-424-5p	CTACACGACGCTCTTCCGATCTCAGCAGCAATTCATGTTTTGA	19	57	5
hsa-miR-425-5p MIMAT0003393 Homo sapiens miR-425-5p	CTACACGACGCTCTTCCGATCTATGACACGATCACTCCCGTT	18	63	2.5
hsa-miR-454-3p MIMAT0003885 Homo sapiens miR-454-3p	CTACACGACGCTCTTCCGATCTTAGTGCAATATTGCTTATAGG	20	54	10
hsa-miR-455-3p MIMAT0004784 Homo sapiens miR-455-3p	CTACACGACGCTCTTCCGATCTCAGTCCATGGGCATATACA	19	57	5
hsa-miR-484 MIMAT0002174 Homo sapiens miR-484	CTACACGACGCTCTTCCGATCTTCAGGCTCAGTCCCCTC	16	63	0.62
hsa-miR-503-5p MIMAT0002874 Homo sapiens miR-503-5p	CTACACGACGCTCTTCCGATCTTAGCAGCGGGAACAGTT	18	60	2.5
hsa-miR-615-3p MIMAT0003283 Homo sapiens miR-615-3p	CTACACGACGCTCTTCCGATCTTCCGAGCCTGGGTCTCC	16	67	0.62
hsa-miR-652-3p MIMAT0003322 Homo sapiens miR-652-3p	CTACACGACGCTCTTCCGATCTAATGGCGCCACTAGGGTT	18	63	2.5
hsa-miR-671-5p MIMAT0003880 Homo sapiens miR-671-5p	CTACACGACGCTCTTCCGATCTAGGAAGCCCTGGAGGGG	19	67	5
hsa-miR-7-5p MIMAT0000252 Homo sapiens miR-7-5p	CTACACGACGCTCTTCCGATCTGGAAGACTAGTGATTTTGTTGT	21	57	10*	* 9 cycles of PCR2 performed
hsa-miR-744-5p MIMAT0004945 Homo sapiens miR-744-5p	CTACACGACGCTCTTCCGATCTTGCGGGGCTAGGGCTAA	18	67	2.5
hsa-miR-9-5p MIMAT0000441 Homo sapiens miR-9-5p	CTACACGACGCTCTTCCGATCTCTTTGGTTATCTAGCTGTATG	19	54	5
hsa-miR-92a-3p MIMAT0000092 Homo sapiens miR-92a-3p	CTACACGACGCTCTTCCGATCTATTGCACTTGTCCCGGCCT	15	67	0.3
hsa-miR-92b-3p MIMAT0003218 Homo sapiens miR-92b-3p	CTACACGACGCTCTTCCGATCTTATTGCACTCGTCCCGG	16	63	0.62
hsa-miR-93-5p MIMAT0000093 Homo sapiens miR-93-5p	CTACACGACGCTCTTCCGATCTAAGTGCTGTTCGTGCAGGT	16	63	0.62
hsa-miR-99a-5p MIMAT0000097 Homo sapiens miR-99a-5p	CTACACGACGCTCTTCCGATCTAACCCGTAGATCCGATCTTGT	19	63	5
hsa-miR-99b-5p MIMAT0000689 Homo sapiens miR-99b-5p	CTACACGACGCTCTTCCGATCTACCCGTAGAACCGACCTT	17	63	1.25
Probe enrichment experiments:
miRNA	Probe sequence
hsa-miR-186-5p	/5Biosg/GAAAGCCCAAAAGGAGAATTCTTTGGAA
hsa-miR-21-5p	/5Biosg/CAGTCAACATCAGTCTGATAAGCTACCC
hsa-miR-221-3p	/5Biosg/CCTGAAACCCAGCAGACAATGTAGCTGTT
hsa-miR-222-3p	/5Biosg/GAGACCCAGTAGCCAGATGTAGCTGCT
hsa-miR-34a-5p	/5Biosg/ACAACAACCAGCTAAGACACTGCCAAAG
hsa-let-7a-5p + hsa-let-7g-5p	/5Biosg/CAAACTGTACAAACTACTACCTCAGCAAAACTATACAACCTACTACCTCATC
hsa-miR-26a-5p + hsa-miR-26b-5p	/5Biosg/ACAGCCTATCCTGGATTACTTGAACGCAACCTATCCTGAATTACTTGAACT
hsa-miR-106a-5p + hsa-miR-106b-5p	/5Biosg/AGCTACCTGCACTGTAAGCACTTTTACCACTATCTGCACTGTCAGCACTTTAGC
hsa-miR-17-5p + hsa-miR-93-5p	/5Biosg/CACTACCTGCACTGTAAGCACTTTGACCACTACCTGCACGAACAGCACTTTGGA
hsa-miR-18a-5p + hsa-miR-18b-5p	/5Biosg/CACTATCTGCACTAGATGCACCTTAGACACTAACTGCACTAGATGCACCTTAAC
hsa-miR-20a-5p + hsa-miR-20b-5p	/5Biosg/CACTACCTGCACTATAAGCACTTTAGTAACTACCTGCACTATGAGCACTTTGGT
mmu-let-7a-5p + mmu-let-7c-5p + mmu-let-7f-5p + mmu-miR-21a-5p + mmu-miR-26a-5p	/5Biosg/CACAACTATACAATCTACTACCTCACTCCACAGCCTATCCTGGATTACTTGAACGACTAAACCATACAACCTACTACCTCAACCCAGTCAACATCAGTCTGATAAGCTATCCTAAAACTATACAACCTACTACCTCATCC
mmu-miR-122-5p	/5Biosg/ACACAAACACCATTGTCACACTCCACAGACACAAACACCATTGTCACACTCCACAG
hsa-miR-124-3p	/5Biosg/TTCTTGGCATTCACCGCGTGCCTTAATT
hsa-miR-1-3p	/5Biosg/AAAATACATACTTCTTTACATTCCATAG
miRNA over-expression experiments:
Primer	Sequence	Description
miR-124 over-expression duplex - forward	/5Phos/rUrArArGrGrCrArCrGrCrGrGrUrGrArArUrGrCrCrA	miR-124 duplex for over-expression
miR-124 over-expression duplex - reverse	/5Phos/rGrCrArUrUrCrArCrCrGrCrGrUrGrCrCrUrUrArArU
miR-1 over-expression duplex - forward	/5Phos/rUrGrGrArArUrGrUrArArArGrArArGrUrArUrGrUrArA	miR-1 duplex for over-expression
miR-1 over-expression duplex - reverse	/5Phos/rArCrArUrArCrUrUrCrUrUrUrArCrArUrUrCrArArUrA
